# Genome-wide association study of flowering time reveals complex genetic heterogeneity and epistatic interactions in rice

**DOI:** 10.1101/2020.06.22.164616

**Authors:** Chang Liu, Yuan Tu, Shiyu Liao, Xiangkui Fu, Xingming Lian, Yuqing He, Weibo Xie, Gongwei Wang

**Affiliations:** National Key Laboratory of Crop Genetic Improvement and National Center of Plant Gene Research (Wuhan), Huazhong Agricultural University, Wuhan, China

**Keywords:** Flowering time, GWAS, epistatic interactions, genetic heterogeneity, rice

## Abstract

Since domestication, rice has cultivated in a wide range of latitudes with different day lengths. Selection of diverse natural variations in heading date and photoperiod sensitivity is critical for adaptation of rice to different geographical environments. To unravel the genetic architecture underlying natural variation of rice flowering time, we conducted a genome wide association study (GWAS) using several association analysis strategies with a diverse worldwide collection of 529 *O. sativa* accessions. Heading date was investigated in three environments under long-day or short-day conditions, and photosensitivity was evaluated. By dividing the whole association panel into subpopulations and performing GWAS with both linear mixed models and multi-locus mixed-models, we revealed hundreds of significant loci harboring novel candidate genes as well as most of the known flowering time genes. In total, 127 hotspots were detected in at least two GWAS. Universal genetic heterogeneity was found across subpopulations. We further detected abundant interactions between GWAS loci, especially in *indica*. Functional gene families were revealed from enrichment analysis of the 127 hotspots. The results demonstrated a rich of genetic interactions in rice flowering time genes and such epistatic interactions contributed to the large portions of missing heritability in GWAS. It suggests the increased complexity of genetic heterogeneity might discount the power of increasing the sample sizes in GWAS.
