## Supplementary material for "Genome-wide association study of flowering time reveals complex genetic heterogeneity and epistatic interactions in rice": Table S1

### Sheet: GWAS_Heading_date_LMM
Table S1 The details of the significantly associated SNPs for rice heading date detected by LMM.
Trait	SNP_ID	Chr	Pos	P_LMM	Phno_Var	Maf	Symbol	Candidates
Heading_date_Lingshui2012_All	104749274	1	4749274	3.1e-08	0.0431	0.238	NA	NA
Heading_date_Lingshui2012_All	104749524	1	4749524	1.2e-09	0.0034	0.078	NA	NA
Heading_date_Lingshui2012_All	208331829	2	8331829	6.8e-08	0.126	0.237	NA	NA
Heading_date_Lingshui2012_All	224376806	2	24376806	3.5e-07	0.076	0.078	NA	NA
Heading_date_Lingshui2012_All	300984178	3	984178	1.7e-07	0.0007	0.195	NA	NA
Heading_date_Lingshui2012_All	311891822	3	11891822	3.2e-07	0.1807	0.213	NA	NA
Heading_date_Lingshui2012_All	323972164	3	23972164	2.3e-07	-0.0013	0.236	NA	NA
Heading_date_Lingshui2012_All	325243543	3	25243543	9.3e-08	0.1287	0.052	NA	NA
Heading_date_Lingshui2012_All	325366140	3	25366140	1.1e-07	0.0089	0.052	NA	NA
Heading_date_Lingshui2012_All	400801986	4	801986	4.2e-10	0.0014	0.056	NA	NA
Heading_date_Lingshui2012_All	411634845	4	11634845	1.8e-07	0.0481	0.189	NA	NA
Heading_date_Lingshui2012_All	602091584	6	2091584	5e-08	0.0467	0.11	NA	NA
Heading_date_Lingshui2012_All	602706768	6	2706768	6.3e-09	0.1003	0.061	NA	NA
Heading_date_Lingshui2012_All	608270810	6	8270810	1.7e-07	0.1167	0.096	NA	NA
Heading_date_Lingshui2012_All	619271338	6	19271338	5.3e-10	0.1096	0.055	NA	NA
Heading_date_Lingshui2012_All	624915836	6	24915836	1.7e-07	0.1403	0.217	NA	NA
Heading_date_Lingshui2012_All	1000015543	10	15543	7.5e-08	-0.0025	0.08	NA	NA
Heading_date_Lingshui2012_All	1002961211	10	2961211	2.1e-07	0.1476	0.116	NA	NA
Heading_date_Lingshui2012_All	1016733699	10	16733699	9.1e-10	0.0144	0.289	NA	NA
Heading_date_Lingshui2012_All	1224461409	12	24461409	2.2e-07	0.0251	0.182	NA	NA
Heading_date_Lingshui2012_Ind_All	106293595	1	6293595	3.7e-07	0.1625	0.085	NA	NA
Heading_date_Lingshui2012_Ind_All	208387997	2	8387997	4.7e-06	0.1244	0.064	NA	NA
Heading_date_Lingshui2012_Ind_All	301668636	3	1668636	1e-06	0.2443	0.247	NA	NA
Heading_date_Lingshui2012_Ind_All	321446165	3	21446165	1.4e-06	0.1535	0.24	OsMADS87	LOC_Os03g38610//OsMADS87 - MADS-box family gene with M-gamma type-box(-18 kb, )
Heading_date_Lingshui2012_Ind_All	520502058	5	20502058	1.1e-06	0.1296	0.064	NA	NA
Heading_date_Lingshui2012_Ind_All	607922178	6	7922178	6.2e-07	0.1964	0.367	NA	NA
Heading_date_Lingshui2012_Ind_All	627634041	6	27634041	2.6e-06	0.0997	0.132	HAP5B	LOC_Os06g45640//core histone H2A/H2B/H3/H4, putative, expressed(-2 kb, HAP5B); LOC_Os06g45650//OsMADS30 - MADS-box family gene with MIKCc type-box, expressed( 3 kb, )
Heading_date_Lingshui2012_Ind_All	709177499	7	9177499	4.7e-06	0.1579	0.099	Ghd7	LOC_Os07g15770//CCT motif family protein(-23 kb, Ghd7 )
Heading_date_Lingshui2012_Ind_All	727496185	7	27496185	2.9e-06	0.0656	0.155	NA	NA
Heading_date_Lingshui2012_IndI	603327128	6	3327128	4.5e-06	0.2937	0.279	NA	NA
Heading_date_Lingshui2012_IndI	607533415	6	7533415	8.2e-07	0.3123	0.316	NA	NA
Heading_date_Lingshui2012_IndI	709363069	7	9363069	2.9e-06	0.4351	0.436	NA	NA
Heading_date_Lingshui2012_IndI	715893094	7	15893094	1.6e-06	0.3726	0.362	NA	NA
Heading_date_Lingshui2012_IndI	1127922075	11	27922075	2.7e-06	0.3128	0.232	NA	NA
Heading_date_Lingshui2012_IndII	301244905	3	1244905	2.9e-07	0.3712	0.365	OsMADS50/DTH3/Hd9	LOC_Os03g03070//transcription factor, putative, expressed(24 kb, OsMADS50/DTH3/Hd9)
Heading_date_Lingshui2012_IndII	301678832	3	1678832	1.9e-06	0.2139	0.464	NA	NA
Heading_date_Lingshui2012_Jap_All	104749524	1	4749524	3.6e-06	0.0083	0.186	NA	NA
Heading_date_Lingshui2012_Jap_All	400801986	4	801986	2.6e-06	0.0024	0.179	NA	NA
Heading_date_Lingshui2012_Jap_All	412269279	4	12269279	3.7e-06	0.0198	0.11	NA	NA
Heading_date_Lingshui2012_Jap_All	601996878	6	1996878	2.5e-06	0.1861	0.166	NA	NA
Heading_date_Lingshui2012_Jap_All	609684336	6	9684336	2.1e-06	0.0193	0.441	NA	NA
Heading_date_Lingshui2012_Jap_All	1017003447	10	17003447	6.4e-07	0.1065	0.062	Ehd1	LOC_Os10g32600//MYB family transcription factor, putative(1 kb, Ehd1)
Heading_date_Lingshui2012_TeJ	411947484	4	11947484	1.9e-06	0.3153	0.221	NA	NA
Heading_date_Lingshui2012_TeJ	611397183	6	11397183	4.2e-06	0.2777	0.125	NA	NA
Heading_date_Wuhan2011_All	113046999	1	13046999	4.3e-07	0.1123	0.132	NA	NA
Heading_date_Wuhan2011_All	235180968	2	35180968	1.2e-08	0.005	0.057	NA	Name=osa-miR172d-3p
Heading_date_Wuhan2011_All	313139351	3	13139351	5.4e-07	0.0079	0.074	OsP	LOC_Os03g22770//CCT/B-box zinc finger protein, putative, expressed(12 kb, OsP)
Heading_date_Wuhan2011_All	402822828	4	2822828	6.1e-08	0.0355	0.132	NA	NA
Heading_date_Wuhan2011_All	404287606	4	4287606	1.2e-10	0.0652	0.068	OsEMF2	LOC_Os04g08034//ZOS4-02 - C2H2 zinc finger protein, expressed(-1 kb, OsEMF2)
Heading_date_Wuhan2011_All	425713253	4	25713253	7.4e-07	0.0788	0.242	NA	NA
Heading_date_Wuhan2011_All	503613636	5	3613636	7.8e-08	0.1166	0.1	NA	NA
Heading_date_Wuhan2011_All	507101013	5	7101013	3.4e-07	0.0444	0.295	NA	NA
Heading_date_Wuhan2011_All	522207416	5	22207416	1.3e-08	0.0243	0.055	NA	NA
Heading_date_Wuhan2011_All	603242536	6	3242536	1.9e-07	0.0819	0.138	NA	NA
Heading_date_Wuhan2011_All	603484349	6	3484349	1.1e-10	0.1219	0.106	NA	NA
Heading_date_Wuhan2011_All	620861317	6	20861317	2.2e-07	0.0009	0.152	NA	Name=osa-miR399f
Heading_date_Wuhan2011_All	719885677	7	19885677	1.6e-08	0.0138	0.087	NA	NA
Heading_date_Wuhan2011_All	719885728	7	19885728	7.2e-08	0.0719	0.113	NA	NA
Heading_date_Wuhan2011_All	727744944	7	27744944	3.8e-07	0.0897	0.076	NA	NA
Heading_date_Wuhan2011_All	809822257	8	9822257	2e-08	0.0234	0.064	NA	NA
Heading_date_Wuhan2011_All	1000922548	10	922548	8.4e-09	0.0238	0.289	NA	NA
Heading_date_Wuhan2011_All	1102752748	11	2752748	3.6e-07	0.0642	0.068	OsPRR59	LOC_Os11g05930//response regulator receiver domain containing protein, expressed(32 kb, OsPRR59)
Heading_date_Wuhan2011_All	1206427899	12	6427899	7.5e-08	0.0505	0.139	NA	NA
Heading_date_Wuhan2011_All	1219819158	12	19819158	3.1e-07	0.067	0.115	NA	NA
Heading_date_Wuhan2011_Ind_All	140348638	1	40348638	3.5e-06	0.0497	0.054	OsMADS51	LOC_Os01g69850//OsMADS65 - MADS-box family gene with MIKC* type-box, expressed(0 kb, OsMADS51)
Heading_date_Wuhan2011_Ind_All	312436623	3	12436623	5.5e-07	0.0512	0.054	NA	NA
Heading_date_Wuhan2011_Ind_All	421765638	4	21765638	9.2e-07	0.0095	0.129	NA	NA
Heading_date_Wuhan2011_Ind_All	600879922	6	879922	1.5e-07	0.0918	0.071	NA	NA
Heading_date_Wuhan2011_Ind_All	601611839	6	1611839	2.2e-08	0.0984	0.061	NA	Name=osa-miR399d
Heading_date_Wuhan2011_Ind_All	701509236	7	1509236	1.9e-06	0.0789	0.163	NA	NA
Heading_date_Wuhan2011_Ind_All	704290673	7	4290673	3.1e-06	0.0217	0.051	NA	NA
Heading_date_Wuhan2011_Ind_All	802052472	8	2052472	8.5e-08	0.1198	0.054	OsFIE1a OsFIE1b	LOC_Os08g04270//WD domain, G-beta repeat domain containing protein, expressed(24 kb, OsFIE1a); LOC_Os08g04290//WD domain, G-beta repeat domain containing protein, expressed(42 kb, OsFIE1b)
Heading_date_Wuhan2011_Ind_All	802711501	8	2711501	9.1e-07	0.1177	0.159	NA	NA
Heading_date_Wuhan2011_Ind_All	804003564	8	4003564	2.3e-06	0.0168	0.34	NA	NA
Heading_date_Wuhan2011_Ind_All	913674209	9	13674209	3.5e-07	0.0088	0.081	NA	NA
Heading_date_Wuhan2011_Ind_All	1116100770	11	16100770	4e-06	0.1457	0.139	NA	NA
Heading_date_Wuhan2011_Ind_All	1117063577	11	17063577	4.9e-06	0.0355	0.06	NA	NA
Heading_date_Wuhan2011_Ind_All	1120169468	11	20169468	2.9e-06	0.1639	0.444	NA	NA
Heading_date_Wuhan2011_IndI	123119647	1	23119647	7.6e-07	0.3073	0.194	NA	NA
Heading_date_Wuhan2011_IndI	220725893	2	20725893	9.3e-07	0.3773	0.143	OsCYT-INV1/SRT5	LOC_Os02g34560//plant neutral invertase domain containing protein, expressed(-10 kb, OsCYT-INV1/SRT5)
Heading_date_Wuhan2011_IndI	709137593	7	9137593	1.2e-07	0.3313	0.207	Ghd7	LOC_Os07g15770//CCT motif family protein(14 kb, Ghd7 )
Heading_date_Wuhan2011_IndI	1117359896	11	17359896	2.1e-06	0.1563	0.071	NA	NA
Heading_date_Wuhan2011_IndI	1221865734	12	21865734	2.7e-06	0.1131	0.102	NA	NA
Heading_date_Wuhan2011_IndI	109256986	1	9256986	1.7e-07	0.1957	0.4	NA	NA
Heading_date_Wuhan2011_IndI	113759114	1	13759114	1.2e-06	0.1706	0.057	NA	NA
Heading_date_Wuhan2011_IndI	114480886	1	14480886	3.4e-06	0.217	0.067	NA	NA
Heading_date_Wuhan2011_IndI	203594003	2	3594003	2.7e-06	0.198	0.076	NA	NA
Heading_date_Wuhan2011_IndI	211848628	2	11848628	4.6e-06	0.0916	0.101	NA	NA
Heading_date_Wuhan2011_IndI	334871608	3	34871608	3.3e-06	0.1187	0.495	NA	NA
Heading_date_Wuhan2011_IndI	526926416	5	26926416	2.2e-06	0.2332	0.238	NA	NA
Heading_date_Wuhan2011_IndI	601070076	6	1070076	1e-06	0.1438	0.086	NA	NA
Heading_date_Wuhan2011_IndI	801777857	8	1777857	6.9e-07	0.2525	0.152	NA	NA
Heading_date_Wuhan2011_IndI	1002445165	10	2445165	3.6e-06	0.1448	0.086	NA	NA
Heading_date_Wuhan2011_IndI	1107379821	11	7379821	1.9e-07	0.1162	0.058	NA	NA
Heading_date_Wuhan2011_IndI	1116625192	11	16625192	1.1e-06	0.1389	0.058	NA	NA
Heading_date_Wuhan2011_IndI	1127718591	11	27718591	1.8e-06	0.1288	0.452	NA	NA
Heading_date_Wuhan2011_IndI	1223966097	12	23966097	8.3e-07	0.1424	0.111	NA	NA
Heading_date_Wuhan2011_Jap_All	402819100	4	2819100	2.7e-07	0.1884	0.181	NA	NA
Heading_date_Wuhan2011_Jap_All	522244611	5	22244611	3.5e-06	0.0546	0.116	NA	NA
Heading_date_Wuhan2011_Jap_All	729412502	7	29412502	1.7e-06	0.148	0.055	NA	NA
Heading_date_Wuhan2011_Jap_All	915802838	9	15802838	1.6e-06	0.1792	0.051	NA	NA
Heading_date_Wuhan2011_Jap_All	1000922548	10	922548	3.7e-06	0.159	0.083	NA	NA
Heading_date_Wuhan2011_Jap_All	1203970723	12	3970723	1.1e-06	0.1035	0.096	NA	NA
Heading_date_Wuhan2012_All	113046999	1	13046999	1.2e-08	0.1022	0.132	NA	NA
Heading_date_Wuhan2012_All	119367548	1	19367548	6.8e-10	0.0259	0.24	NA	NA
Heading_date_Wuhan2012_All	135479826	1	35479826	1.8e-08	0.0953	0.083	NA	NA
Heading_date_Wuhan2012_All	235191351	2	35191351	1.9e-09	0.0401	0.121	NA	Name=osa-miR172d-3p
Heading_date_Wuhan2012_All	313139351	3	13139351	1.4e-09	0.0107	0.074	OsP	LOC_Os03g22770//CCT/B-box zinc finger protein, putative, expressed(12 kb, OsP)
Heading_date_Wuhan2012_All	433458408	4	33458408	1.8e-08	0.0585	0.147	NA	NA
Heading_date_Wuhan2012_All	500771522	5	771522	1.6e-08	0.0144	0.208	NA	NA
Heading_date_Wuhan2012_All	602663020	6	2663020	5.3e-16	0.0836	0.055	NA	NA
Heading_date_Wuhan2012_All	603269657	6	3269657	1.1e-09	0.1037	0.259	NA	NA
Heading_date_Wuhan2012_All	603546885	6	3546885	1.6e-10	0.0997	0.097	NA	NA
Heading_date_Wuhan2012_All	710089126	7	10089126	4.3e-09	0.0165	0.323	NA	NA
Heading_date_Wuhan2012_All	710615509	7	10615509	2.3e-11	0.0759	0.051	NA	NA
Heading_date_Wuhan2012_All	714501830	7	14501830	3e-09	0.074	0.053	NA	NA
Heading_date_Wuhan2012_All	714580170	7	14580170	1.2e-08	0.0147	0.272	NA	NA
Heading_date_Wuhan2012_All	714580241	7	14580241	1.5e-08	0.0261	0.068	NA	NA
Heading_date_Wuhan2012_All	719756732	7	19756732	1.7e-09	0.0256	0.108	NA	NA
Heading_date_Wuhan2012_All	719885728	7	19885728	9.8e-09	0.054	0.113	NA	NA
Heading_date_Wuhan2012_All	915224722	9	15224722	4.5e-09	0.0176	0.072	NA	NA
Heading_date_Wuhan2012_All	1000773119	10	773119	3.8e-09	0.0591	0.13	NA	NA
Heading_date_Wuhan2012_All	1224728141	12	24728141	5.8e-10	0.0132	0.157	NA	NA
Heading_date_Wuhan2012_Ind_All	324027393	3	24027393	1.3e-06	0.0802	0.052	NA	NA
Heading_date_Wuhan2012_Ind_All	434350240	4	34350240	2.7e-06	0.1698	0.203	NA	NA
Heading_date_Wuhan2012_Ind_All	629599960	6	29599960	1.9e-06	0.1704	0.485	NA	NA
Heading_date_Wuhan2012_Ind_All	701192433	7	1192433	2.2e-06	0.092	0.464	NA	NA
Heading_date_Wuhan2012_Ind_All	709140779	7	9140779	1.6e-06	0.1772	0.068	Ghd7	LOC_Os07g15770//CCT motif family protein(11 kb, Ghd7 )
Heading_date_Wuhan2012_Ind_All	712556576	7	12556576	1.1e-07	0.1788	0.07	NA	NA
Heading_date_Wuhan2012_Ind_All	802695587	8	2695587	4.7e-06	0.1188	0.149	NA	NA
Heading_date_Wuhan2012_Ind_All	803983301	8	3983301	2.4e-07	0.1939	0.475	NA	NA
Heading_date_Wuhan2012_Ind_All	804319611	8	4319611	3.1e-06	0.1012	0.075	DTH8/GHD8	LOC_Os08g07740//histone-like transcription factor and archaeal histone, putative, expressed(13 kb, DTH8/GHD8)
Heading_date_Wuhan2012_Ind_All	806940223	8	6940223	1e-06	0.1279	0.055	NA	NA
Heading_date_Wuhan2012_Ind_All	1022847708	10	22847708	9.5e-07	0.0569	0.058	NA	NA
Heading_date_Wuhan2012_IndI	123121241	1	23121241	5.2e-07	0.2583	0.235	NA	NA
Heading_date_Wuhan2012_IndI	200615962	2	615962	2e-06	0.4241	0.082	NA	NA
Heading_date_Wuhan2012_IndI	226125697	2	26125697	7.6e-07	0.2648	0.112	NA	NA
Heading_date_Wuhan2012_IndI	431358368	4	31358368	4.7e-06	0.2801	0.102	NA	NA
Heading_date_Wuhan2012_IndI	511061490	5	11061490	7e-07	0.4675	0.102	NA	NA
Heading_date_Wuhan2012_IndI	709158256	7	9158256	8.4e-07	0.3627	0.204	Ghd7	LOC_Os07g15770//CCT motif family protein(-4 kb, Ghd7 )
Heading_date_Wuhan2012_IndI	719164522	7	19164522	5.1e-07	0.4353	0.092	NA	NA
Heading_date_Wuhan2012_IndI	1213062947	12	13062947	9.4e-07	0.4671	0.071	NA	NA
Heading_date_Wuhan2012_IndII	109125706	1	9125706	4.1e-06	0.2522	0.438	NA	NA
Heading_date_Wuhan2012_IndII	607133948	6	7133948	8.4e-07	0.1767	0.114	NA	NA
Heading_date_Wuhan2012_IndII	818073474	8	18073474	6.8e-07	0.275	0.057	NA	NA
Heading_date_Wuhan2012_IndII	818342103	8	18342103	3.8e-06	0.2603	0.124	NA	NA
Heading_date_Wuhan2012_IndII	907260186	9	7260186	2.4e-07	0.2799	0.067	NA	NA
Heading_date_Wuhan2012_IndII	909740440	9	9740440	4.8e-06	0.2473	0.124	NA	NA
Heading_date_Wuhan2012_Jap_All	101140375	1	1140375	5.6e-07	0.249	0.064	NA	NA
Heading_date_Wuhan2012_Jap_All	119367548	1	19367548	6.5e-07	0.2257	0.404	NA	NA
Heading_date_Wuhan2012_Jap_All	201503963	2	1503963	2.2e-06	0.1289	0.115	NA	NA
Heading_date_Wuhan2012_Jap_All	404997442	4	4997442	7.1e-07	0.2368	0.051	NA	NA
Heading_date_Wuhan2012_Jap_All	602663020	6	2663020	3.5e-09	0.2019	0.167	NA	NA
Heading_date_Wuhan2012_Jap_All	603328595	6	3328595	2.4e-06	0.1437	0.083	NA	NA
Heading_date_Wuhan2012_Jap_All	611570280	6	11570280	9.6e-07	0.2337	0.065	NA	NA
Heading_date_Wuhan2012_Jap_All	617917224	6	17917224	4.3e-07	0.3072	0.141	OsMADS76	LOC_Os06g30830//OsMADS76 - MADS-box family gene with M-alpha type-box, expressed(-27 kb, ); LOC_Os06g30810//OsMADS75 - MADS-box family gene with M-alpha type-box(-48 kb, )
Heading_date_Wuhan2012_Jap_All	702969912	7	2969912	1.9e-06	0.2937	0.103	NA	NA
Heading_date_Wuhan2012_Jap_All	708974745	7	8974745	4e-07	0.2725	0.077	NA	NA
Heading_date_Wuhan2012_Jap_All	709202668	7	9202668	3.4e-10	0.2891	0.058	Ghd7	LOC_Os07g15770//CCT motif family protein(-48 kb, Ghd7 )
Heading_date_Wuhan2012_Jap_All	710647392	7	10647392	8.3e-07	0.106	0.051	NA	NA
Heading_date_Wuhan2012_Jap_All	711412802	7	11412802	1.4e-06	0.1933	0.143	NA	NA
Heading_date_Wuhan2012_Jap_All	716577478	7	16577478	4.1e-08	0.2977	0.09	NA	NA
Heading_date_Wuhan2012_Jap_All	915023101	9	15023101	3.8e-06	0.0814	0.227	NA	Name=osa-miR156g-5p
Heading_date_Wuhan2012_Jap_All	1204029137	12	4029137	4.3e-06	0.0714	0.128	NA	NA
Heading_date_Wuhan2012_TeJ	119367548	1	19367548	8.2e-07	0.2252	0.418	NA	NA
Heading_date_Wuhan2012_TeJ	602663020	6	2663020	1.2e-06	0.1582	0.264	NA	NA
Heading_date_Wuhan2012_TeJ	709202668	7	9202668	3.2e-07	0.274	0.099	Ghd7	LOC_Os07g15770//CCT motif family protein(-48 kb, Ghd7 )
Heading_date_Wuhan2012_TeJ	915023101	9	15023101	1.2e-06	0.2835	0.337	NA	Name=osa-miR156g-5p
