## Supplementary material for "Genome-wide association study of flowering time reveals complex genetic heterogeneity and epistatic interactions in rice": Table S2

### Sheet: GWAS_Heading_date_MLMM
Table S2 The details of the selected SNPs for rice heading date detected by MLMM based on the extended Bayesian information criterion.
Trait	SNP_ID	Chr	Pos	P_LMM	P_extBIC	Phno_Var	Maf	Symbol	Candidates
Heading_date_Lingshui2012_All	400801986	4	801986	4.2e-10	1.3e-28	0.0014	0.056	NA	NA
Heading_date_Lingshui2012_All	602091584	6	2091584	5e-08	2.3e-13	0.0467	0.11	NA	NA
Heading_date_Lingshui2012_All	301256780	3	1256780	2.7e-06	5.2e-13	0.0534	0.267	OsMADS50/DTH3/Hd9	LOC_Os03g03070//transcription factor, putative, expressed(12 kb, OsMADS50/DTH3/Hd9); LOC_Os03g03100//OsMADS50 - MADS-box family gene with MIKCc type-box, expressed(40 kb, )
Heading_date_Lingshui2012_All	725365670	7	25365670	4.4e-05	6.2e-13	0.11	0.112	NA	NA
Heading_date_Lingshui2012_All	607924322	6	7924322	3.4e-05	1.5e-12	0.0401	0.233	NA	NA
Heading_date_Lingshui2012_All	1203258489	12	3258489	0.00023	2.6e-11	0.0016	0.163	NA	NA
Heading_date_Lingshui2012_All	310910096	3	10910096	1e-06	8.4e-11	0.1786	0.237	OsSWN	LOC_Os03g19480//SET domain containing protein, expressed(41 kb, OsSWN)
Heading_date_Lingshui2012_All	208470407	2	8470407	8e-07	2.9e-10	0.051	0.119	NA	NA
Heading_date_Lingshui2012_All	406848766	4	6848766	6.3e-07	4.5e-10	0.0002	0.064	NA	NA
Heading_date_Lingshui2012_All	1016882481	10	16882481	3.3e-06	5.1e-09	0.012	0.305	NA	NA
Heading_date_Lingshui2012_All	321446165	3	21446165	1.3e-05	6.1e-09	0.026	0.145	OsMADS87	LOC_Os03g38610//OsMADS87 - MADS-box family gene with M-gamma type-box(-18 kb, )
Heading_date_Lingshui2012_All	627634041	6	27634041	0.00026	1.2e-08	0.0212	0.074	HAP5B	LOC_Os06g45640//core histone H2A/H2B/H3/H4, putative, expressed(-2 kb, HAP5B); LOC_Os06g45650//OsMADS30 - MADS-box family gene with MIKCc type-box, expressed( 3 kb, )
Heading_date_Lingshui2012_All	219835384	2	19835384	0.0028	1.6e-08	0.0112	0.231	NA	NA
Heading_date_Lingshui2012_All	1017119647	10	17119647	1.8e-09	1.8e-08	0.0162	0.291	OsCMF10	LOC_Os10g32900//CCT motif family protein, expressed(31 kb, OsCMF10)
Heading_date_Lingshui2012_All	607837371	6	7837371	0.00095	6e-08	0.0087	0.151	NA	NA
Heading_date_Lingshui2012_All	402859632	4	2859632	0.0042	2.7e-07	0.1138	0.451	NA	NA
Heading_date_Lingshui2012_All	707079430	7	7079430	0.00072	5.9e-07	0.0873	0.374	NA	NA
Heading_date_Lingshui2012_All	712645373	7	12645373	0.0035	1.5e-06	0.0336	0.054	NA	NA
Heading_date_Lingshui2012_All	218506894	2	18506894	8.4e-05	3.6e-06	0.008	0.357	NA	NA
Heading_date_Lingshui2012_Ind_All	607925149	6	7925149	2.5e-06	9.9e-21	0.2231	0.35	NA	NA
Heading_date_Lingshui2012_Ind_All	301274292	3	1274292	0.00011	1.1e-19	0.028	0.191	OsMADS50/DTH3/Hd9	LOC_Os03g03070//transcription factor, putative, expressed(-4 kb, OsMADS50/DTH3/Hd9); LOC_Os03g03100//OsMADS50 - MADS-box family gene with MIKCc type-box, expressed(23 kb, )
Heading_date_Lingshui2012_Ind_All	627634041	6	27634041	2.6e-06	1.1e-17	0.0997	0.132	HAP5B	LOC_Os06g45640//core histone H2A/H2B/H3/H4, putative, expressed(-2 kb, HAP5B); LOC_Os06g45650//OsMADS30 - MADS-box family gene with MIKCc type-box, expressed( 3 kb, )
Heading_date_Lingshui2012_Ind_All	321614405	3	21614405	2.9e-05	2.9e-12	0.128	0.247	NA	NA
Heading_date_Lingshui2012_Ind_All	106293595	1	6293595	3.7e-07	6.9e-12	0.1625	0.085	NA	NA
Heading_date_Lingshui2012_Ind_All	128529747	1	28529747	0.0009	3.4e-11	0.0366	0.286	NA	NA
Heading_date_Lingshui2012_Ind_All	909789713	9	9789713	0.00056	5.5e-11	0.0152	0.082	NA	NA
Heading_date_Lingshui2012_Ind_All	1114668961	11	14668961	7.4e-05	3.3e-09	0.0461	0.152	NA	NA
Heading_date_Lingshui2012_Ind_All	1215468114	12	15468114	0.0018	3.7e-09	0.0575	0.074	NA	NA
Heading_date_Lingshui2012_Ind_All	1017290931	10	17290931	4.7e-05	4.2e-09	0.0288	0.074	NA	NA
Heading_date_Lingshui2012_Ind_All	1219280699	12	19280699	0.0015	5.6e-09	0.0719	0.223	NA	NA
Heading_date_Lingshui2012_Ind_All	229092072	2	29092072	0.00089	9.3e-09	0.0518	0.223	NA	NA
Heading_date_Lingshui2012_Ind_All	1017925249	10	17925249	0.0016	1.8e-08	0.0495	0.074	NA	NA
Heading_date_Lingshui2012_Ind_All	520502058	5	20502058	1.1e-06	1.2e-07	0.1296	0.064	NA	NA
Heading_date_Lingshui2012_Ind_All	1211877214	12	11877214	0.0017	1.5e-07	0.0432	0.285	NA	NA
Heading_date_Lingshui2012_Ind_All	110761770	1	10761770	0.00092	1.9e-06	0.0992	0.177	NA	NA
Heading_date_Lingshui2012_Ind_All	921151362	9	21151362	0.0024	1.3e-05	0.0029	0.403	NA	NA
Heading_date_Lingshui2012_Ind_All	310020715	3	10020715	0.0019	1.4e-05	0.0469	0.357	NA	NA
Heading_date_Lingshui2012_Ind_All	218821049	2	18821049	0.0062	3.9e-05	0.0449	0.124	NA	NA
Heading_date_Lingshui2012_IndI	715893094	7	15893094	1.6e-06	3.1e-19	0.3726	0.362	NA	NA
Heading_date_Lingshui2012_IndI	1009211491	10	9211491	0.00068	1.3e-16	0.1218	0.074	NA	NA
Heading_date_Lingshui2012_IndI	607533415	6	7533415	8.2e-07	2.6e-14	0.3123	0.316	NA	NA
Heading_date_Lingshui2012_IndI	516031073	5	16031073	7.2e-05	5.2e-11	0.3201	0.295	NA	NA
Heading_date_Lingshui2012_IndI	519574620	5	19574620	0.0025	4.8e-10	0.0685	0.168	NA	NA
Heading_date_Lingshui2012_IndI	808658594	8	8658594	0.0025	8.5e-10	0.077	0.096	NA	NA
Heading_date_Lingshui2012_IndI	710651234	7	10651234	0.0099	1.4e-09	0.0764	0.161	NA	NA
Heading_date_Lingshui2012_IndI	140341860	1	40341860	0.0031	6.5e-07	0.0054	0.179	OsMADS51	LOC_Os01g69850//OsMADS65 - MADS-box family gene with MIKC* type-box, expressed(1 kb, OsMADS51)
Heading_date_Lingshui2012_IndI	800449658	8	449658	0.00041	3e-06	0.1878	0.316	NA	NA
Heading_date_Lingshui2012_IndI	1110991730	11	10991730	0.0057	3e-06	0.0381	0.063	NA	NA
Heading_date_Lingshui2012_IndI	1217886834	12	17886834	0.009	4.7e-06	0.1352	0.171	NA	NA
Heading_date_Lingshui2012_IndI	721329911	7	21329911	0.0043	9.7e-06	0.0829	0.211	NA	NA
Heading_date_Lingshui2012_IndII	301244905	3	1244905	2.9e-07	7.5e-24	0.3712	0.365	OsMADS50/DTH3/Hd9	LOC_Os03g03070//transcription factor, putative, expressed(24 kb, OsMADS50/DTH3/Hd9)
Heading_date_Lingshui2012_IndII	1122931842	11	22931842	0.0035	2.3e-12	0.0321	0.215	NA	NA
Heading_date_Lingshui2012_IndII	529187051	5	29187051	0.0064	3.2e-11	0.13	0.198	NA	NA
Heading_date_Lingshui2012_IndII	922080941	9	22080941	0.0013	3.6e-10	0.0782	0.206	NA	NA
Heading_date_Lingshui2012_IndII	820367716	8	20367716	0.00096	1.2e-09	0.1125	0.237	NA	NA
Heading_date_Lingshui2012_IndII	304554342	3	4554342	0.00054	5e-09	0.0586	0.423	OsMDP1	LOC_Os03g08754//OsMADS47 - MADS-box family gene with MIKCc type-box, expressed(-30 kb, OsMDP1)
Heading_date_Lingshui2012_IndII	1120670760	11	20670760	0.0093	5.2e-09	0.1611	0.326	NA	NA
Heading_date_Lingshui2012_IndII	1209655721	12	9655721	6.4e-05	4.2e-08	0.1827	0.422	NA	NA
Heading_date_Lingshui2012_IndII	114243337	1	14243337	0.00062	4.2e-06	0.015	0.206	NA	NA
Heading_date_Lingshui2012_IndII	915772397	9	15772397	0.0053	8.2e-06	0.0847	0.134	NA	NA
Heading_date_Lingshui2012_Jap_All	1017003447	10	17003447	6.4e-07	1e-28	0.1065	0.062	Ehd1	LOC_Os10g32600//MYB family transcription factor, putative(1 kb, Ehd1)
Heading_date_Lingshui2012_Jap_All	419425972	4	19425972	0.00082	2.9e-18	0.1112	0.292	NA	NA
Heading_date_Lingshui2012_Jap_All	201503963	2	1503963	1.4e-05	2.2e-17	0.1192	0.124	NA	NA
Heading_date_Lingshui2012_Jap_All	403606698	4	3606698	5.6e-05	6.8e-17	0.2106	0.125	NA	NA
Heading_date_Lingshui2012_Jap_All	310910096	3	10910096	0.00068	9.7e-15	0.4407	0.283	OsSWN	LOC_Os03g19480//SET domain containing protein, expressed(41 kb, OsSWN)
Heading_date_Lingshui2012_Jap_All	1002404710	10	2404710	0.00031	8.9e-13	0.1233	0.063	NA	NA
Heading_date_Lingshui2012_Jap_All	1117222216	11	17222216	0.0013	4.9e-11	0.0408	0.055	NA	NA
Heading_date_Lingshui2012_Jap_All	325676019	3	25676019	0.0011	6.7e-10	0.1204	0.262	NA	NA
Heading_date_Lingshui2012_Jap_All	208331124	2	8331124	0.00045	3.1e-09	0.1361	0.312	NA	NA
Heading_date_Lingshui2012_Jap_All	404978367	4	4978367	0.007	1.8e-06	0.0343	0.137	NA	NA
Heading_date_Lingshui2012_Jap_All	708400831	7	8400831	0.0012	2.4e-06	0.0888	0.062	NA	NA
Heading_date_Lingshui2012_Jap_All	622029533	6	22029533	0.0024	0.00013	0.0626	0.438	NA	NA
Heading_date_Lingshui2012_TeJ	627055549	6	27055549	0.00023	1.1e-16	0.1515	0.179	NA	NA
Heading_date_Lingshui2012_TeJ	706695686	7	6695686	3.1e-05	6.1e-16	0.2868	0.136	NA	NA
Heading_date_Lingshui2012_TeJ	411947484	4	11947484	1.9e-06	9.1e-12	0.3153	0.221	NA	NA
Heading_date_Lingshui2012_TeJ	715491982	7	15491982	0.0025	7.9e-11	0.0205	0.136	NA	NA
Heading_date_Lingshui2012_TeJ	400801986	4	801986	1.4e-05	1.2e-10	0.1137	0.273	NA	NA
Heading_date_Lingshui2012_TeJ	709316614	7	9316614	0.0016	3e-08	0.1208	0.186	NA	NA
Heading_date_Lingshui2012_TeJ	416540713	4	16540713	0.0012	2e-07	0.0293	0.114	NA	NA
Heading_date_Lingshui2012_TeJ	1001350622	10	1350622	0.0023	3.8e-07	0.0584	0.068	NA	NA
Heading_date_Lingshui2012_TeJ	138760199	1	38760199	0.0059	2.6e-06	0.1206	0.432	NA	NA
Heading_date_Lingshui2012_TeJ	602116685	6	2116685	0.0005	0.00015	0.2083	0.425	NA	NA
Heading_date_Lingshui2012_TeJ	620101465	6	20101465	0.0072	0.00032	0.1009	0.136	NA	NA
Heading_date_Wuhan2011_All	719885677	7	19885677	1.6e-08	4.1e-21	0.0138	0.087	NA	NA
Heading_date_Wuhan2011_All	1102752748	11	2752748	3.6e-07	6.2e-18	0.0642	0.068	OsPRR59	LOC_Os11g05930//response regulator receiver domain containing protein, expressed(32 kb, OsPRR59)
Heading_date_Wuhan2011_All	603484349	6	3484349	1.1e-10	3.4e-16	0.1219	0.106	NA	NA
Heading_date_Wuhan2011_All	301156916	3	1156916	0.00017	5.9e-16	0.0422	0.085	NA	NA
Heading_date_Wuhan2011_All	1008885145	10	8885145	1.6e-05	1.5e-15	0.0176	0.079	OsLHP1	LOC_Os10g17770//chromo domain-containing protein LHP1, putative, expressed(36 kb, OsLHP1)
Heading_date_Wuhan2011_All	809530580	8	9530580	3.4e-05	8.3e-12	0.0937	0.479	NA	NA
Heading_date_Wuhan2011_All	400953395	4	953395	0.00047	2.1e-11	0.0075	0.389	NA	NA
Heading_date_Wuhan2011_All	224322709	2	24322709	3.1e-05	2.8e-11	0.0221	0.235	NA	NA
Heading_date_Wuhan2011_All	420900990	4	20900990	0.00081	2.2e-09	0.0387	0.058	NA	NA
Heading_date_Wuhan2011_All	618885443	6	18885443	0.0003	9.1e-09	0.0732	0.081	NA	NA
Heading_date_Wuhan2011_All	507101013	5	7101013	3.4e-07	1.1e-08	0.0444	0.295	NA	NA
Heading_date_Wuhan2011_All	804033014	8	4033014	7.8e-05	1.4e-08	0.0191	0.473	NA	NA
Heading_date_Wuhan2011_All	431666881	4	31666881	0.0017	1.2e-07	0.0713	0.227	NA	NA
Heading_date_Wuhan2011_All	501488350	5	1488350	0.00055	1.3e-07	-0.0003	0.059	NA	NA
Heading_date_Wuhan2011_All	500984171	5	984171	1.4e-05	1.2e-06	0.0127	0.456	NA	NA
Heading_date_Wuhan2011_All	119100002	1	19100002	0.00017	1.8e-06	0.0013	0.438	NA	NA
Heading_date_Wuhan2011_All	728752402	7	28752402	0.008	1.9e-06	0.0224	0.134	NA	NA
Heading_date_Wuhan2011_All	111490285	1	11490285	0.0011	5.5e-06	0.0153	0.207	NA	NA
Heading_date_Wuhan2011_Ind_All	140348638	1	40348638	3.5e-06	1.1e-25	0.0497	0.054	OsMADS51	LOC_Os01g69850//OsMADS65 - MADS-box family gene with MIKC* type-box, expressed(0 kb, OsMADS51)
Heading_date_Wuhan2011_Ind_All	420900990	4	20900990	3.4e-05	1.8e-15	0.0891	0.09	NA	NA
Heading_date_Wuhan2011_Ind_All	727724795	7	27724795	0.00011	8.2e-14	0.1082	0.122	NA	NA
Heading_date_Wuhan2011_Ind_All	1128277730	11	28277730	0.0001	2.2e-10	0.0895	0.46	NA	NA
Heading_date_Wuhan2011_Ind_All	1006748720	10	6748720	0.0024	2.7e-10	0.0134	0.058	NA	NA
Heading_date_Wuhan2011_Ind_All	601073898	6	1073898	1.4e-06	3.4e-10	0.0702	0.065	NA	NA
Heading_date_Wuhan2011_Ind_All	1117552625	11	17552625	2e-05	4.9e-10	0.0442	0.496	NA	NA
Heading_date_Wuhan2011_Ind_All	312436623	3	12436623	5.5e-07	1.5e-09	0.0512	0.054	NA	NA
Heading_date_Wuhan2011_Ind_All	501423893	5	1423893	0.0026	2.8e-08	0.0154	0.152	NA	NA
Heading_date_Wuhan2011_Ind_All	802052472	8	2052472	8.5e-08	2.4e-07	0.1198	0.054	OsFIE1a OsFIE1b	LOC_Os08g04270//WD domain, G-beta repeat domain containing protein, expressed(24 kb, OsFIE1a); LOC_Os08g04290//WD domain, G-beta repeat domain containing protein, expressed(42 kb, OsFIE1b)
Heading_date_Wuhan2011_Ind_All	300234857	3	234857	0.0042	2.9e-07	0.0942	0.325	NA	NA
Heading_date_Wuhan2011_Ind_All	1206968061	12	6968061	0.004	4.6e-07	0.0874	0.398	NA	NA
Heading_date_Wuhan2011_Ind_All	1105183981	11	5183981	0.0063	5.5e-07	0.0168	0.211	NA	NA
Heading_date_Wuhan2011_Ind_All	201512917	2	1512917	0.0042	5.7e-07	0.0006	0.105	NA	NA
Heading_date_Wuhan2011_Ind_All	211138012	2	11138012	8.5e-05	1.2e-06	0.0256	0.429	NA	NA
Heading_date_Wuhan2011_Ind_All	922311574	9	22311574	0.0094	1.8e-06	0.1274	0.469	OsSUF4	LOC_Os09g38790//ZOS9-19 - C2H2 zinc finger protein, expressed(-20 kb, OsSUF4)
Heading_date_Wuhan2011_IndI	900288139	9	288139	0.00091	4.9e-22	0.1619	0.061	NA	NA
Heading_date_Wuhan2011_IndI	906827880	9	6827880	0.00052	3.8e-21	0.1685	0.092	NA	NA
Heading_date_Wuhan2011_IndI	709157719	7	9157719	2.9e-06	2.5e-17	0.3677	0.177	Ghd7	LOC_Os07g15770//CCT motif family protein(-4 kb, Ghd7 )
Heading_date_Wuhan2011_IndI	804294440	8	4294440	0.0058	9.1e-16	0.0758	0.082	DTH8/GHD8	LOC_Os08g07740//histone-like transcription factor and archaeal histone, putative, expressed(38 kb, DTH8/GHD8)
Heading_date_Wuhan2011_IndI	1016308487	10	16308487	0.00014	1.8e-15	0.2475	0.102	NA	NA
Heading_date_Wuhan2011_IndI	101295341	1	1295341	0.00041	3e-15	0.0144	0.082	NA	NA
Heading_date_Wuhan2011_IndI	709826923	7	9826923	0.0082	1.2e-14	0.0582	0.104	NA	NA
Heading_date_Wuhan2011_IndI	314698864	3	14698864	0.0082	1.4e-11	0.0391	0.133	NA	NA
Heading_date_Wuhan2011_IndI	220725893	2	20725893	9.3e-07	5.1e-11	0.3773	0.143	OsCYT-INV1/SRT5	LOC_Os02g34560//plant neutral invertase domain containing protein, expressed(-10 kb, OsCYT-INV1/SRT5)
Heading_date_Wuhan2011_IndI	400387886	4	387886	0.0094	1.3e-09	0.297	0.163	NA	NA
Heading_date_Wuhan2011_IndI	912042677	9	12042677	0.0058	2.6e-09	0.0208	0.092	NA	NA
Heading_date_Wuhan2011_IndI	203891259	2	3891259	2.8e-05	1.7e-08	0.2335	0.429	HAP5A	LOC_Os02g07450//core histone H2A/H2B/H3/H4, putative, expressed(-41 kb, HAP5A)
Heading_date_Wuhan2011_IndI	123026084	1	23026084	0.0056	2.2e-08	0.3105	0.061	NA	NA
Heading_date_Wuhan2011_IndI	230675276	2	30675276	0.0042	2.9e-07	0.3368	0.093	NA	NA
Heading_date_Wuhan2011_IndI	327563166	3	27563166	0.0084	9.3e-07	0.216	0.439	NA	NA
Heading_date_Wuhan2011_IndI	808780627	8	8780627	0.0049	6.9e-06	0.0009	0.144	NA	NA
Heading_date_Wuhan2011_IndI	123099597	1	23099597	2.3e-05	1.9e-05	0.2108	0.208	NA	NA
Heading_date_Wuhan2011_IndII	801777857	8	1777857	6.9e-07	3.6e-14	0.2525	0.152	NA	NA
Heading_date_Wuhan2011_IndII	109256986	1	9256986	1.7e-07	1.2e-13	0.1957	0.4	NA	NA
Heading_date_Wuhan2011_IndII	1127842813	11	27842813	3.2e-05	7.2e-12	0.1295	0.486	NA	NA
Heading_date_Wuhan2011_IndII	1022675330	10	22675330	0.00047	1.9e-09	0.0941	0.067	NA	NA
Heading_date_Wuhan2011_IndII	1120705522	11	20705522	0.00068	1.1e-08	0.1007	0.117	NA	NA
Heading_date_Wuhan2011_IndII	418731061	4	18731061	0.0048	1.1e-07	0.0144	0.356	NA	NA
Heading_date_Wuhan2011_IndII	921004038	9	21004038	0.00042	2.7e-06	0.0673	0.105	NA	NA
Heading_date_Wuhan2011_IndII	110598666	1	10598666	0.0018	1.8e-05	0.0524	0.173	NA	NA
Heading_date_Wuhan2011_Jap_All	402819100	4	2819100	2.7e-07	6.5e-21	0.1884	0.181	NA	NA
Heading_date_Wuhan2011_Jap_All	140515715	1	40515715	2.2e-05	1.2e-15	0.1789	0.052	NA	NA
Heading_date_Wuhan2011_Jap_All	1015460379	10	15460379	5.9e-05	3.7e-11	0.2893	0.445	NA	NA
Heading_date_Wuhan2011_Jap_All	1224367009	12	24367009	0.0064	2.4e-10	0.0813	0.071	NA	NA
Heading_date_Wuhan2011_Jap_All	809614968	8	9614968	0.00022	5.4e-09	0.2093	0.41	NA	NA
Heading_date_Wuhan2011_Jap_All	1126759515	11	26759515	0.0029	1.1e-08	0.0194	0.051	NA	NA
Heading_date_Wuhan2011_Jap_All	422350856	4	22350856	0.00032	8.5e-07	0.0897	0.051	NA	NA
Heading_date_Wuhan2011_Jap_All	307808750	3	7808750	0.00086	1.3e-06	0.023	0.097	NA	NA
Heading_date_Wuhan2011_Jap_All	1216484043	12	16484043	0.0067	1.3e-06	0.0148	0.314	NA	NA
Heading_date_Wuhan2011_Jap_All	427089015	4	27089015	0.0065	1.2e-05	0.3315	0.316	NA	NA
Heading_date_Wuhan2011_Jap_All	1215717455	12	15717455	0.0067	1.2e-05	0.1201	0.09	NA	NA
Heading_date_Wuhan2011_TeJ	427419784	4	27419784	1.5e-05	1.8e-07	0.235	0.11	NA	NA
Heading_date_Wuhan2011_TeJ	719885728	7	19885728	0.00014	2.6e-07	0.3263	0.418	NA	NA
Heading_date_Wuhan2011_TeJ	405874762	4	5874762	0.00025	1.1e-05	0.1654	0.215	NA	NA
Heading_date_Wuhan2012_All	602663020	6	2663020	5.3e-16	1.3e-19	0.0836	0.055	NA	NA
Heading_date_Wuhan2012_All	603245161	6	3245161	2.6e-06	1.2e-17	0.0507	0.125	NA	NA
Heading_date_Wuhan2012_All	915064311	9	15064311	6.8e-09	1e-15	0.0112	0.055	NA	Name=osa-miR156g-5p
Heading_date_Wuhan2012_All	1216521628	12	16521628	1.1e-05	6.1e-15	0.0038	0.055	NA	NA
Heading_date_Wuhan2012_All	102923249	1	2923249	0.0011	1e-14	0.0785	0.159	NA	NA
Heading_date_Wuhan2012_All	806410860	8	6410860	0.0013	2.1e-12	0.0884	0.076	NA	NA
Heading_date_Wuhan2012_All	719647534	7	19647534	4e-08	9.3e-12	0.0202	0.102	NA	NA
Heading_date_Wuhan2012_All	803962539	8	3962539	4.5e-05	4e-11	0.0852	0.35	NA	NA
Heading_date_Wuhan2012_All	618878235	6	18878235	6.1e-06	5.9e-11	0.0645	0.081	NA	NA
Heading_date_Wuhan2012_All	710328640	7	10328640	2.9e-10	3.4e-09	0.0723	0.051	NA	NA
Heading_date_Wuhan2012_All	827149277	8	27149277	0.00072	1.7e-08	0.0648	0.157	NA	NA
Heading_date_Wuhan2012_All	327583070	3	27583070	1.9e-08	1.9e-08	0.0012	0.11	NA	NA
Heading_date_Wuhan2012_All	818193865	8	18193865	0.00035	2.9e-08	0.007	0.291	NA	NA
Heading_date_Wuhan2012_All	514979845	5	14979845	0.0036	8.1e-08	0.0009	0.076	NA	NA
Heading_date_Wuhan2012_All	1016243423	10	16243423	2.9e-05	1.5e-07	0.0216	0.053	NA	NA
Heading_date_Wuhan2012_All	630474340	6	30474340	0.00043	3.3e-07	0.004	0.212	NA	NA
Heading_date_Wuhan2012_All	709177474	7	9177474	0.00024	4.3e-07	0.0252	0.434	Ghd7	LOC_Os07g15770//CCT motif family protein(-23 kb, Ghd7 )
Heading_date_Wuhan2012_All	622073293	6	22073293	0.0017	2.6e-06	0.0066	0.133	NA	NA
Heading_date_Wuhan2012_All	307923610	3	7923610	1.1e-06	7.4e-06	0.0238	0.253	NA	NA
Heading_date_Wuhan2012_Ind_All	1128450920	11	28450920	7.6e-06	3.2e-18	0.1214	0.075	NA	NA
Heading_date_Wuhan2012_Ind_All	803983301	8	3983301	2.4e-07	7.1e-16	0.1939	0.475	NA	NA
Heading_date_Wuhan2012_Ind_All	111508155	1	11508155	0.00014	3.6e-13	0.0348	0.308	NA	NA
Heading_date_Wuhan2012_Ind_All	713441768	7	13441768	1.1e-05	5.7e-13	0.1696	0.09	NA	NA
Heading_date_Wuhan2012_Ind_All	817581438	8	17581438	4.7e-05	8.8e-13	0.1037	0.131	NA	NA
Heading_date_Wuhan2012_Ind_All	1125460647	11	25460647	8.3e-06	1.3e-11	0.0244	0.261	NA	NA
Heading_date_Wuhan2012_Ind_All	117105304	1	17105304	0.0059	3.2e-10	0.0374	0.261	NA	NA
Heading_date_Wuhan2012_Ind_All	824980564	8	24980564	0.0019	1.8e-07	0.0116	0.051	NA	NA
Heading_date_Wuhan2012_Ind_All	602024526	6	2024526	0.00026	3e-07	0.0027	0.18	NA	NA
Heading_date_Wuhan2012_Ind_All	430517485	4	30517485	0.0061	3.4e-07	0.0282	0.184	NA	NA
Heading_date_Wuhan2012_Ind_All	601611839	6	1611839	5.8e-06	4.7e-07	0.0851	0.061	NA	Name=osa-miR399d
Heading_date_Wuhan2012_Ind_All	123290324	1	23290324	0.0024	8.5e-07	0.0046	0.121	NA	NA
Heading_date_Wuhan2012_Ind_All	335882181	3	35882181	1.6e-05	1.4e-06	0.077	0.466	OsFRI	LOC_Os03g63440//frigida, putative, expressed(-46 kb, OsFRI)
Heading_date_Wuhan2012_Ind_All	133697703	1	33697703	0.0019	5.6e-06	0.075	0.058	NA	NA
Heading_date_Wuhan2012_Ind_All	211559132	2	11559132	0.0027	6.6e-06	0.0267	0.055	NA	NA
Heading_date_Wuhan2012_Ind_All	820532461	8	20532461	0.0031	8e-06	0.0108	0.183	NA	NA
Heading_date_Wuhan2012_IndI	709140475	7	9140475	1.5e-06	2e-23	0.3006	0.146	Ghd7	LOC_Os07g15770//CCT motif family protein(11 kb, Ghd7 )
Heading_date_Wuhan2012_IndI	301046425	3	1046425	0.0039	6e-18	0.0838	0.112	NA	NA
Heading_date_Wuhan2012_IndI	229912477	2	29912477	0.0029	1.1e-16	0.402	0.122	NA	NA
Heading_date_Wuhan2012_IndI	719164522	7	19164522	5.1e-07	1.9e-11	0.4353	0.092	NA	NA
Heading_date_Wuhan2012_IndI	1022818922	10	22818922	0.00026	1e-10	0.1304	0.071	NA	NA
Heading_date_Wuhan2012_IndI	620519442	6	20519442	0.0003	2.2e-09	0.0969	0.082	NA	NA
Heading_date_Wuhan2012_IndI	906523597	9	6523597	0.0017	6.8e-09	0.1763	0.084	NA	NA
Heading_date_Wuhan2012_IndI	711774546	7	11774546	0.0029	1.5e-08	0.0872	0.235	NA	NA
Heading_date_Wuhan2012_IndI	626404301	6	26404301	0.009	1.9e-08	0.1896	0.426	NA	NA
Heading_date_Wuhan2012_IndI	1003372211	10	3372211	0.0061	2.8e-06	0.0345	0.49	NA	NA
Heading_date_Wuhan2012_IndI	603325428	6	3325428	0.00075	2.9e-05	0.1173	0.092	NA	NA
Heading_date_Wuhan2012_IndI	434942522	4	34942522	0.00011	3e-05	0.083	0.061	NA	NA
Heading_date_Wuhan2012_IndII	909695949	9	9695949	2.5e-07	6.8e-19	0.2906	0.096	NA	NA
Heading_date_Wuhan2012_IndII	804011648	8	4011648	1.1e-05	1.2e-17	0.2942	0.41	NA	NA
Heading_date_Wuhan2012_IndII	1125305703	11	25305703	0.00037	2.6e-17	0.2313	0.276	NA	NA
Heading_date_Wuhan2012_IndII	603007064	6	3007064	0.00014	7.9e-16	0.0674	0.2	NA	NA
Heading_date_Wuhan2012_IndII	805719225	8	5719225	0.0096	7.3e-14	0.0281	0.305	NA	NA
Heading_date_Wuhan2012_IndII	914118129	9	14118129	0.0012	8.1e-14	0.0513	0.419	NA	NA
Heading_date_Wuhan2012_IndII	519103348	5	19103348	0.002	5.8e-13	0.1259	0.438	NA	NA
Heading_date_Wuhan2012_IndII	921008866	9	21008866	0.00042	5.1e-12	0.0739	0.105	NA	NA
Heading_date_Wuhan2012_IndII	233132833	2	33132833	0.0077	1e-09	0.0152	0.086	NA	NA
Heading_date_Wuhan2012_IndII	527305263	5	27305263	0.00037	7.6e-08	0.161	0.362	NA	NA
Heading_date_Wuhan2012_IndII	720069640	7	20069640	0.004	2.4e-07	0.0855	0.4	NA	NA
Heading_date_Wuhan2012_IndII	109142772	1	9142772	0.00013	9.8e-07	0.1957	0.438	NA	NA
Heading_date_Wuhan2012_IndII	716169019	7	16169019	0.0039	3.8e-06	0.0815	0.324	NA	NA
Heading_date_Wuhan2012_IndII	222705181	2	22705181	0.002	3.9e-06	0.1468	0.39	NA	NA
Heading_date_Wuhan2012_IndII	204594565	2	4594565	0.0028	5.6e-05	0.1863	0.371	NA	NA
Heading_date_Wuhan2012_Jap_All	709202668	7	9202668	3.4e-10	3.3e-20	0.2891	0.058	Ghd7	LOC_Os07g15770//CCT motif family protein(-48 kb, Ghd7 )
Heading_date_Wuhan2012_Jap_All	917868155	9	17868155	2.9e-05	2e-10	0.332	0.462	NA	NA
Heading_date_Wuhan2012_Jap_All	1124498980	11	24498980	0.00037	2.9e-09	0.0679	0.109	NA	NA
Heading_date_Wuhan2012_Jap_All	1203970723	12	3970723	8.4e-06	4.7e-09	0.0844	0.096	NA	NA
Heading_date_Wuhan2012_Jap_All	224944723	2	24944723	0.0038	1.3e-07	0.0505	0.494	OsCRY2	LOC_Os02g41550//FAD binding domain of DNA photolyase domain containing protein, expressed(-28 kb, OsCRY2)
Heading_date_Wuhan2012_Jap_All	603328404	6	3328404	3.5e-06	2.9e-07	0.1384	0.077	NA	NA
Heading_date_Wuhan2012_Jap_All	607409925	6	7409925	0.0082	1e-06	0.0096	0.072	NA	NA
Heading_date_Wuhan2012_Jap_All	712518597	7	12518597	2.1e-06	2.1e-06	0.201	0.137	NA	NA
Heading_date_Wuhan2012_Jap_All	621239595	6	21239595	0.0041	1.4e-05	0.0222	0.051	NA	NA
Heading_date_Wuhan2012_TeJ	709202668	7	9202668	3.2e-07	2.2e-18	0.274	0.099	Ghd7	LOC_Os07g15770//CCT motif family protein(-48 kb, Ghd7 )
Heading_date_Wuhan2012_TeJ	1223950459	12	23950459	0.0051	2.4e-14	0.0572	0.088	NA	NA
Heading_date_Wuhan2012_TeJ	711736588	7	11736588	0.00033	1.1e-11	0.1111	0.253	NA	NA
Heading_date_Wuhan2012_TeJ	142419865	1	42419865	0.0081	1.7e-11	0.1139	0.242	NA	NA
Heading_date_Wuhan2012_TeJ	915023101	9	15023101	1.2e-06	2.8e-11	0.2835	0.337	NA	Name=osa-miR156g-5p
Heading_date_Wuhan2012_TeJ	119066932	1	19066932	0.0046	3.1e-11	0.212	0.079	NA	NA
Heading_date_Wuhan2012_TeJ	503664133	5	3664133	0.0008	1.5e-10	0.1253	0.242	NA	NA
Heading_date_Wuhan2012_TeJ	307715074	3	7715074	0.0051	2.2e-09	0.1485	0.209	NA	NA
Heading_date_Wuhan2012_TeJ	500004373	5	4373	0.0081	1.5e-07	0.0102	0.341	NA	NA
Heading_date_Wuhan2012_TeJ	601155335	6	1155335	0.0019	2.3e-06	0.1594	0.066	NA	NA
Heading_date_Wuhan2012_TeJ	915555583	9	15555583	0.00031	5.2e-06	0.2506	0.233	NA	NA
Heading_date_Wuhan2012_TeJ	113819585	1	13819585	4.1e-05	5.9e-06	0.2707	0.378	NA	NA
