## Supplementary material for "Genome-wide association study of flowering time reveals complex genetic heterogeneity and epistatic interactions in rice": Table S3

### Sheet: GWAS_photosensitivity_LMM
Table 3 The details of the significantly associated SNPs for rice photosensitivity detected by LMM.
Trait	SNP_ID	Chr	Pos	P_LMM	Phno_Var	Maf	Symbol	Candidates
Heading_date_diff2011_All	1016604204	10	16604204	4.3e-11	0.0015	0.295	NA	NA
Heading_date_diff2011_All	727744944	7	27744944	6.7e-10	0.1497	0.08	NA	NA
Heading_date_diff2011_All	335661842	3	35661842	7.7e-10	0.0008	0.165	NA	NA
Heading_date_diff2011_All	335740045	3	35740045	9.1e-10	0.0605	0.49	NA	NA
Heading_date_diff2011_All	110286827	1	10286827	5.2e-09	0.098	0.054	NA	NA
Heading_date_diff2011_All	1102752748	11	2752748	6.3e-09	0.145	0.07	OsPRR59	LOC_Os11g05930//response regulator receiver domain containing protein, expressed(32 kb, OsPRR59)
Heading_date_diff2011_All	907237702	9	7237702	9.8e-09	0.0084	0.072	NA	NA
Heading_date_diff2011_All	1000922548	10	922548	1.3e-08	0.0002	0.279	NA	NA
Heading_date_diff2011_All	1109883298	11	9883298	5.3e-08	0.0531	0.053	NA	NA
Heading_date_diff2011_All	335729008	3	35729008	7.3e-08	0.0427	0.171	NA	NA
Heading_date_diff2011_All	520331076	5	20331076	1.2e-07	0.0413	0.175	NA	NA
Heading_date_diff2011_All	729164976	7	29164976	1.2e-07	0.0782	0.102	NA	NA
Heading_date_diff2011_All	310847093	3	10847093	1.3e-07	0.0503	0.139	NA	NA
Heading_date_diff2011_All	1216531484	12	16531484	1.9e-07	0.0348	0.159	NA	NA
Heading_date_diff2011_All	912612089	9	12612089	2.6e-07	0.0395	0.079	NA	NA
Heading_date_diff2011_All	800325967	8	325967	3e-07	0.0327	0.149	Ehd3	LOC_Os08g01420//PHD-finger domain containing protein, putative, expressed(-50 kb, Ehd3)
Heading_date_diff2011_All	1121688845	11	21688845	3.2e-07	0.0119	0.114	NA	NA
Heading_date_diff2011_All	109930489	1	9930489	3.6e-07	0.0004	0.285	NA	NA
Heading_date_diff2011_All	104679517	1	4679517	4.3e-07	0.0047	0.09	NA	Name=osa-miR156c-5p
Heading_date_diff2011_All	1122519365	11	22519365	4.4e-07	0.0012	0.056	NA	NA
Heading_date_diff2011_Ind_All	601611839	6	1611839	4e-08	0.1508	0.06	NA	Name=osa-miR399d
Heading_date_diff2011_Ind_All	602912060	6	2912060	8e-08	0.3374	0.057	RFT1 Hd3a	LOC_Os06g06300//osFTL3 FT-Like3 homologous to Flowering Locus T gene; contains Pfam profile PF01161: Phosphatidylethanolamine-binding protein, expressed(14 kb, RFT1); LOC_Os06g06320//osFTL2 FT-Like2 homologous to Flowering Locus T gene; contains Pfam profile PF01161: Phosphatidylethanolamine-binding protein, expressed(27 kb, Hd3a)
Heading_date_diff2011_Ind_All	335652908	3	35652908	3.1e-07	0.3015	0.095	NA	NA
Heading_date_diff2011_Ind_All	335735970	3	35735970	5.7e-07	0.0562	0.428	NA	NA
Heading_date_diff2011_Ind_All	324027393	3	24027393	9.3e-07	0.1784	0.054	NA	NA
Heading_date_diff2011_Ind_All	624800870	6	24800870	1.5e-06	0.0283	0.06	NA	NA
Heading_date_diff2011_Ind_All	423381963	4	23381963	1.6e-06	0.0988	0.378	NA	NA
Heading_date_diff2011_Ind_All	922316198	9	22316198	1.7e-06	0.137	0.481	OsSUF4	LOC_Os09g38790//ZOS9-19 - C2H2 zinc finger protein, expressed(-25 kb, OsSUF4)
Heading_date_diff2011_Ind_All	423244985	4	23244985	2.8e-06	0.2463	0.223	NA	NA
Heading_date_diff2011_Ind_All	922454560	9	22454560	2.9e-06	0.0864	0.103	NA	NA
Heading_date_diff2011_Ind_All	1102438273	11	2438273	3.3e-06	0.1427	0.053	RCN1	LOC_Os11g05470//RCN1 Centroradialis-like1 homogous to TFL1 gene; contains Pfam profile PF01161: Phosphatidylethanolamine-binding protein, expressed(10 kb, RCN1)
Heading_date_diff2011_Ind_All	628014486	6	28014486	3.5e-06	0.3379	0.085	NA	NA
Heading_date_diff2011_Ind_All	235107318	2	35107318	4e-06	0.2382	0.071	NA	Name=osa-miR172d-3p
Heading_date_diff2011_Ind_All	1219682776	12	19682776	4.5e-06	0.1051	0.113	NA	NA
Heading_date_diff2011_Ind_All	804090301	8	4090301	4.9e-06	0.177	0.416	NA	NA
Heading_date_diff2011_IndI	912487142	9	12487142	6e-08	0.4939	0.181	NA	NA
Heading_date_diff2011_IndI	203876821	2	3876821	3.5e-07	0.4005	0.4	HAP5A	LOC_Os02g07450//core histone H2A/H2B/H3/H4, putative, expressed(-27 kb, HAP5A); LOC_Os02g07430//OsMADS29 - MADS-box family gene with MIKCc type-box, expressed(-40 kb, )
Heading_date_diff2011_IndI	725741580	7	25741580	1.9e-06	0.4497	0.116	NA	NA
Heading_date_diff2011_IndI	700866633	7	866633	2.8e-06	0.0409	0.075	NA	NA
Heading_date_diff2011_IndI	1128131587	11	28131587	7.5e-07	0.0757	0.448	NA	NA
Heading_date_diff2011_IndI	1127271103	11	27271103	7.9e-07	0.1799	0.063	NA	NA
Heading_date_diff2011_IndI	922316198	9	22316198	1.1e-06	0.1715	0.454	OsSUF4	LOC_Os09g38790//ZOS9-19 - C2H2 zinc finger protein, expressed(-25 kb, OsSUF4)
Heading_date_diff2011_IndI	825863019	8	25863019	2.5e-06	0.1473	0.093	NA	NA
Heading_date_diff2011_IndI	216869901	2	16869901	2.7e-06	0.1724	0.103	NA	NA
Heading_date_diff2011_IndI	411089850	4	11089850	2.9e-06	0.1928	0.11	NA	NA
Heading_date_diff2011_IndI	706743961	7	6743961	2.9e-06	0.123	0.062	NA	NA
Heading_date_diff2011_IndI	109256986	1	9256986	3.2e-06	0.2319	0.412	NA	NA
Heading_date_diff2011_IndI	101821858	1	1821858	3.4e-06	0.1361	0.077	NA	NA
Heading_date_diff2011_Jap_All	1125964291	11	25964291	2.2e-08	0.2513	0.062	OsMADS68	LOC_Os11g43740//OsMADS68 - MADS-box family gene with MIKC* type-box, expressed(-17 kb, )
Heading_date_diff2011_Jap_All	729412502	7	29412502	2.1e-07	0.3401	0.06	NA	NA
Heading_date_diff2011_Jap_All	1016690351	10	16690351	3.3e-07	0.1831	0.076	NA	NA
Heading_date_diff2011_Jap_All	110281304	1	10281304	1.4e-06	0.2763	0.09	NA	NA
Heading_date_diff2011_Jap_All	1000922548	10	922548	1.5e-06	0.2136	0.083	NA	NA
Heading_date_diff2011_Jap_All	310856521	3	10856521	2.2e-06	0.1247	0.09	NA	NA
Heading_date_diff2012_All	1017016459	10	17016459	1.5e-10	0.0014	0.289	Ehd1	LOC_Os10g32600//MYB family transcription factor, putative(-10 kb, Ehd1)
Heading_date_diff2012_All	110286827	1	10286827	1.7e-10	0.1044	0.054	NA	NA
Heading_date_diff2012_All	1120954879	11	20954879	1.9e-10	0.0666	0.053	NA	NA
Heading_date_diff2012_All	1002207217	10	2207217	1.1e-09	0.0443	0.092	NA	NA
Heading_date_diff2012_All	1216484989	12	16484989	1.8e-09	0.0321	0.159	NA	NA
Heading_date_diff2012_All	225415756	2	25415756	1.9e-09	0.006	0.185	NA	NA
Heading_date_diff2012_All	710615509	7	10615509	2.6e-09	0.0121	0.052	NA	NA
Heading_date_diff2012_All	335746102	3	35746102	3.6e-09	0.0006	0.165	NA	NA
Heading_date_diff2012_All	1002130803	10	2130803	4.1e-09	0.0041	0.238	NA	NA
Heading_date_diff2012_All	710140691	7	10140691	8.2e-09	0.0618	0.311	NA	NA
Heading_date_diff2012_All	127368160	1	27368160	9.5e-09	0.0278	0.077	NA	NA
Heading_date_diff2012_All	907237702	9	7237702	1.7e-08	0.0081	0.072	NA	NA
Heading_date_diff2012_All	124911983	1	24911983	2.6e-08	0.0007	0.163	NA	NA
Heading_date_diff2012_All	103677883	1	3677883	4e-08	0.0129	0.112	NA	NA
Heading_date_diff2012_All	609689935	6	9689935	4e-08	0.0024	0.092	NA	NA
Heading_date_diff2012_All	1109883298	11	9883298	4.8e-08	0.0583	0.053	NA	NA
Heading_date_diff2012_All	714522539	7	14522539	5.6e-08	0.0472	0.277	NA	NA
Heading_date_diff2012_All	1010959303	10	10959303	7.2e-08	0.0287	0.058	NA	NA
Heading_date_diff2012_All	826825697	8	26825697	8.3e-08	0.0085	0.062	OsO	LOC_Os08g42440//CCT/B-box zinc finger protein, putative, expressed(-31 kb, OsO)
Heading_date_diff2012_All	335724912	3	35724912	1e-07	0.0392	0.474	NA	NA
Heading_date_diff2012_Ind_All	324027393	3	24027393	8.2e-10	0.1864	0.054	NA	NA
Heading_date_diff2012_Ind_All	602912060	6	2912060	1.8e-08	0.3176	0.057	RFT1 Hd3a	LOC_Os06g06300//osFTL3 FT-Like3 homologous to Flowering Locus T gene; contains Pfam profile PF01161: Phosphatidylethanolamine-binding protein, expressed(14 kb, RFT1); LOC_Os06g06320//osFTL2 FT-Like2 homologous to Flowering Locus T gene; contains Pfam profile PF01161: Phosphatidylethanolamine-binding protein, expressed(27 kb, Hd3a)
Heading_date_diff2012_Ind_All	806575617	8	6575617	4.2e-08	0.1544	0.078	NA	NA
Heading_date_diff2012_Ind_All	629599960	6	29599960	1.1e-07	0.1633	0.481	NA	NA
Heading_date_diff2012_Ind_All	314644984	3	14644984	1.2e-07	0.1832	0.134	NA	NA
Heading_date_diff2012_Ind_All	804197788	8	4197788	1.7e-07	0.2497	0.428	NA	NA
Heading_date_diff2012_Ind_All	727082063	7	27082063	5e-07	0.2823	0.156	NA	NA
Heading_date_diff2012_Ind_All	335652908	3	35652908	5.8e-07	0.3024	0.095	NA	NA
Heading_date_diff2012_Ind_All	817434562	8	17434562	7.1e-07	0.166	0.092	NA	NA
Heading_date_diff2012_Ind_All	803343964	8	3343964	1e-06	0.16	0.057	OsLHY/CCA1	LOC_Os08g06110//MYB family transcription factor, putative, expressed(21 kb, OsLHY/CCA1)
Heading_date_diff2012_Ind_All	628014486	6	28014486	1.2e-06	0.3517	0.085	NA	NA
Heading_date_diff2012_Ind_All	825381870	8	25381870	1.3e-06	0.3527	0.064	NA	NA
Heading_date_diff2012_Ind_All	809337191	8	9337191	2.1e-06	0.2434	0.201	NA	NA
Heading_date_diff2012_Ind_All	1002265666	10	2265666	2.2e-06	0.1425	0.054	NA	NA
Heading_date_diff2012_Ind_All	1000470598	10	470598	2.3e-06	0.0483	0.454	NA	NA
Heading_date_diff2012_Ind_All	1125356264	11	25356264	2.4e-06	0.0684	0.096	NA	NA
Heading_date_diff2012_Ind_All	317049720	3	17049720	3.7e-06	0.0918	0.11	HAP3B1	LOC_Os03g29970//histone-like transcription factor and archaeal histone, putative, expressed(34 kb, HAP3B1)
Heading_date_diff2012_Ind_All	1120373892	11	20373892	3.8e-06	0.1108	0.223	NA	NA
Heading_date_diff2012_Ind_All	1120174206	11	20174206	4.3e-06	0.1292	0.449	NA	NA
Heading_date_diff2012_Ind_All	601611839	6	1611839	4.6e-06	0.1471	0.06	NA	Name=osa-miR399d
Heading_date_diff2012_IndI	1120156669	11	20156669	1.8e-07	0.5744	0.109	NA	NA
Heading_date_diff2012_IndI	912487142	9	12487142	3.1e-07	0.4975	0.181	NA	NA
Heading_date_diff2012_IndI	420896963	4	20896963	3.3e-07	0.4581	0.117	NA	NA
Heading_date_diff2012_IndI	725701668	7	25701668	4.4e-07	0.5559	0.116	NA	NA
Heading_date_diff2012_IndI	430680663	4	30680663	6.5e-07	0.4217	0.126	NA	NA
Heading_date_diff2012_IndI	203958395	2	3958395	1.2e-06	0.3733	0.4	NA	NA
Heading_date_diff2012_IndI	1120373892	11	20373892	3.6e-06	0.1749	0.242	NA	NA
Heading_date_diff2012_IndI	200590389	2	590389	3.9e-06	0.4403	0.095	OsCMF2	LOC_Os02g01990//CCT motif family protein(-39 kb, OsCMF2)
Heading_date_diff2012_IndI	201097028	2	1097028	4.2e-06	0.1252	0.063	NA	NA
Heading_date_diff2012_IndII	908894142	9	8894142	2.1e-08	0.1772	0.062	NA	NA
Heading_date_diff2012_IndII	806427080	8	6427080	6e-07	0.2088	0.082	NA	NA
Heading_date_diff2012_IndII	109121277	1	9121277	6.8e-07	0.2851	0.485	NA	NA
Heading_date_diff2012_IndII	804009887	8	4009887	1e-06	0.3857	0.32	NA	NA
Heading_date_diff2012_IndII	624696787	6	24696787	1.9e-06	0.1864	0.165	NA	NA
Heading_date_diff2012_IndII	818342103	8	18342103	2e-06	0.2024	0.103	NA	NA
Heading_date_diff2012_IndII	500260199	5	260199	2.4e-06	0.2373	0.062	NA	NA
Heading_date_diff2012_IndII	521406765	5	21406765	2.8e-06	0.2273	0.118	NA	NA
Heading_date_diff2012_IndII	218354704	2	18354704	4.7e-06	0.2165	0.093	NA	NA
Heading_date_diff2012_Jap_All	110275475	1	10275475	3.2e-08	0.3606	0.103	NA	NA
Heading_date_diff2012_Jap_All	702969912	7	2969912	4.7e-07	0.1321	0.111	NA	NA
Heading_date_diff2012_Jap_All	1016858229	10	16858229	1.4e-06	0.2821	0.055	NA	NA
Heading_date_diff2012_Jap_All	1002130803	10	2130803	1.6e-06	0.0958	0.294	NA	NA
