## Supplementary material for "Genome-wide association study of flowering time reveals complex genetic heterogeneity and epistatic interactions in rice": Table S4

### Sheet: GWAS_photosensitivity_MLMM
Table 4 The details of the selected SNPs for rice photosensitivity detected by MLMM based on the extended Bayesian information criterion.
Trait	SNP_ID	Chr	Pos	P_LMM	P_extBIC	Phno_Var	Maf	Symbol	Candidates
Heading_date_diff2011_All	1016604204	10	16604204	4.3e-11	3.5e-18	0.0015	0.295	NA	NA
Heading_date_diff2011_All	335661842	3	35661842	7.7e-10	4.7e-15	0.0008	0.165	NA	NA
Heading_date_diff2011_All	727744944	7	27744944	6.7e-10	2.1e-14	0.1497	0.08	NA	NA
Heading_date_diff2011_All	1206874414	12	6874414	1.1e-05	5.4e-12	0.0319	0.271	NA	NA
Heading_date_diff2011_All	1104316078	11	4316078	1.3e-06	1.1e-10	0.0081	0.08	NA	NA
Heading_date_diff2011_All	216629098	2	16629098	0.00096	2.3e-09	0.0024	0.245	NA	NA
Heading_date_diff2011_All	310847093	3	10847093	1.3e-07	2.3e-09	0.0503	0.139	NA	NA
Heading_date_diff2011_All	423275720	4	23275720	1.8e-06	2.6e-09	0.0895	0.143	NA	NA
Heading_date_diff2011_All	801301545	8	1301545	0.0057	8e-09	0.016	0.289	NA	NA
Heading_date_diff2011_All	316287562	3	16287562	3.2e-05	9.2e-09	0.0498	0.072	NA	NA
Heading_date_diff2011_All	505675591	5	5675591	0.00011	1e-08	0.0226	0.06	NA	NA
Heading_date_diff2011_All	303274812	3	3274812	0.0057	7e-08	0.0391	0.373	NA	NA
Heading_date_diff2011_All	1012982959	10	12982959	0.0005	1.4e-07	0.0416	0.12	NA	NA
Heading_date_diff2011_All	1127198831	11	27198831	4.9e-06	1.9e-07	0.0065	0.373	NA	NA
Heading_date_diff2011_All	223947664	2	23947664	0.0028	2.2e-07	0.033	0.155	OsCOL4	LOC_Os02g39710//CCT/B-box zinc finger protein, putative, expressed(36 kb, OsCOL4)
Heading_date_diff2011_All	139156807	1	39156807	0.00038	4.6e-07	0.0129	0.28	NA	NA
Heading_date_diff2011_All	408452681	4	8452681	0.0082	8.5e-07	0.003	0.495	NA	NA
Heading_date_diff2011_All	721436635	7	21436635	0.00027	1.3e-06	0.0845	0.175	NA	NA
Heading_date_diff2011_All	325868011	3	25868011	3.7e-05	3.7e-06	0.0079	0.054	NA	NA
Heading_date_diff2011_Ind_All	601611839	6	1611839	4e-08	8e-22	0.1508	0.06	NA	Name=osa-miR399d
Heading_date_diff2011_Ind_All	922454560	9	22454560	2.9e-06	5.6e-21	0.0864	0.103	NA	NA
Heading_date_diff2011_Ind_All	405154300	4	5154300	2.8e-05	5.3e-17	0.0039	0.064	NA	NA
Heading_date_diff2011_Ind_All	431718359	4	31718359	0.0071	1e-11	0.0551	0.297	NA	NA
Heading_date_diff2011_Ind_All	825190841	8	25190841	1.5e-05	1.8e-10	0.1894	0.061	NA	NA
Heading_date_diff2011_Ind_All	617855567	6	17855567	0.0013	2e-10	0.0857	0.191	OsMADS75	LOC_Os06g30810//OsMADS75 - MADS-box family gene with M-alpha type-box(13 kb, ); LOC_Os06g30830//OsMADS76 - MADS-box family gene with M-alpha type-box, expressed(31 kb, )
Heading_date_diff2011_Ind_All	105140248	1	5140248	0.002	2.6e-10	0.0116	0.078	NA	NA
Heading_date_diff2011_Ind_All	335753690	3	35753690	2e-06	1.6e-09	0.2331	0.067	NA	NA
Heading_date_diff2011_Ind_All	803341730	8	3341730	0.00032	4.9e-09	0.1583	0.053	OsLHY/CCA1	LOC_Os08g06110//MYB family transcription factor, putative, expressed(23 kb, OsLHY/CCA1)
Heading_date_diff2011_Ind_All	334979095	3	34979095	0.00079	9.3e-09	0.0097	0.124	NA	NA
Heading_date_diff2011_Ind_All	1207794902	12	7794902	0.00039	7.2e-08	0.0321	0.067	NA	NA
Heading_date_diff2011_Ind_All	1128129398	11	28129398	0.00019	1.1e-07	0.0424	0.431	NA	NA
Heading_date_diff2011_Ind_All	905243416	9	5243416	0.0086	1.2e-07	0.0013	0.106	NA	NA
Heading_date_diff2011_Ind_All	806610051	8	6610051	0.0068	3.7e-07	0.0804	0.074	NA	NA
Heading_date_diff2011_Ind_All	920873760	9	20873760	0.0004	8.8e-07	0.0841	0.184	OsPRR95	LOC_Os09g36220//response regulator receiver domain containing protein, expressed(11 kb, OsPRR95)
Heading_date_diff2011_Ind_All	135325176	1	35325176	0.0018	9.7e-07	0.0276	0.085	NA	NA
Heading_date_diff2011_Ind_All	1110311571	11	10311571	0.0034	9.8e-07	0.0835	0.155	NA	NA
Heading_date_diff2011_Ind_All	1217048173	12	17048173	0.0092	3.3e-06	0.0615	0.086	NA	NA
Heading_date_diff2011_Ind_All	1120558380	11	20558380	0.0019	9.3e-06	0.1171	0.067	NA	NA
Heading_date_diff2011_IndI	421199281	4	21199281	0.0003	2.9e-21	0.1879	0.316	NA	NA
Heading_date_diff2011_IndI	912487142	9	12487142	6e-08	4.9e-19	0.4939	0.181	NA	NA
Heading_date_diff2011_IndI	133482434	1	33482434	1.1e-05	4.3e-17	0.1644	0.109	NA	NA
Heading_date_diff2011_IndI	323721110	3	23721110	0.0032	1e-14	0.1269	0.411	NA	NA
Heading_date_diff2011_IndI	231514641	2	31514641	0.00048	6.2e-14	0.0809	0.074	NA	NA
Heading_date_diff2011_IndI	621000931	6	21000931	0.0065	1.4e-13	0.1737	0.232	NA	NA
Heading_date_diff2011_IndI	426806944	4	26806944	0.0056	2.4e-12	0.1581	0.074	NA	NA
Heading_date_diff2011_IndI	712006439	7	12006439	0.0011	9.8e-12	0.1675	0.221	NA	NA
Heading_date_diff2011_IndI	431317879	4	31317879	0.00047	4.5e-11	0.0692	0.063	NA	NA
Heading_date_diff2011_IndI	203880514	2	3880514	8.9e-07	2.4e-09	0.3736	0.453	HAP5A	LOC_Os02g07450//core histone H2A/H2B/H3/H4, putative, expressed(-30 kb, HAP5A); LOC_Os02g07430//OsMADS29 - MADS-box family gene with MIKCc type-box, expressed(-43 kb, )
Heading_date_diff2011_IndI	1208134027	12	8134027	0.002	2.4e-09	0.0053	0.432	NA	NA
Heading_date_diff2011_IndI	427252059	4	27252059	0.0094	2.7e-08	0.0547	0.272	NA	NA
Heading_date_diff2011_IndI	715089271	7	15089271	0.0011	4e-08	0.0424	0.277	NA	NA
Heading_date_diff2011_IndI	1119596933	11	19596933	0.0041	7.1e-08	0.2327	0.168	NA	NA
Heading_date_diff2011_IndI	415571180	4	15571180	0.00097	5.3e-07	0.0858	0.253	NA	NA
Heading_date_diff2011_IndI	911079569	9	11079569	0.0025	2.4e-06	0.0689	0.25	NA	NA
Heading_date_diff2011_IndI	1221721518	12	21721518	0.0028	4.3e-06	0.1169	0.292	NA	NA
Heading_date_diff2011_IndII	1128131587	11	28131587	7.5e-07	6.2e-35	0.0757	0.448	NA	NA
Heading_date_diff2011_IndII	820494406	8	20494406	0.00017	2e-26	0.1108	0.206	NA	NA
Heading_date_diff2011_IndII	109299480	1	9299480	4e-05	1.1e-22	0.195	0.423	NA	NA
Heading_date_diff2011_IndII	921813323	9	21813323	0.0023	1.3e-20	0.024	0.124	NA	NA
Heading_date_diff2011_IndII	210186200	2	10186200	0.0095	9.3e-20	0.1739	0.453	NA	NA
Heading_date_diff2011_IndII	111436512	1	11436512	0.0067	2.4e-19	0.1036	0.351	NA	NA
Heading_date_diff2011_IndII	224243329	2	24243329	0.003	3.6e-19	0.0993	0.227	NA	NA
Heading_date_diff2011_IndII	713903259	7	13903259	0.0061	1.8e-17	0.0713	0.063	NA	NA
Heading_date_diff2011_IndII	1111953113	11	11953113	2.3e-05	3e-17	0.1062	0.062	NA	NA
Heading_date_diff2011_IndII	1122478014	11	22478014	0.0066	3e-15	0.0982	0.068	NA	NA
Heading_date_diff2011_IndII	1224395893	12	24395893	0.0024	3e-14	0.1096	0.495	NA	NA
Heading_date_diff2011_IndII	700808440	7	808440	0.0069	9.2e-14	0.1133	0.289	Hd6&QTL	LOC_Os07g02350//casein kinase II subunit alpha-2, putative, expressed(-4 kb, Hd6&QTL)
Heading_date_diff2011_IndII	905790648	9	5790648	0.0048	1.5e-09	0.087	0.216	NA	NA
Heading_date_diff2011_IndII	235859294	2	35859294	0.0056	5.8e-09	0.0266	0.351	NA	NA
Heading_date_diff2011_IndII	229189965	2	29189965	0.009	8.2e-08	0.0399	0.34	NA	NA
Heading_date_diff2011_IndII	108676425	1	8676425	0.0077	1.4e-07	0.0348	0.113	NA	NA
Heading_date_diff2011_IndII	827038115	8	27038115	0.0099	2.3e-06	0.1047	0.24	NA	NA
Heading_date_diff2011_IndII	307036005	3	7036005	0.0014	8.3e-06	0.1632	0.278	NA	NA
Heading_date_diff2011_IndII	223120797	2	23120797	0.00073	5.2e-05	0.1596	0.268	NA	NA
Heading_date_diff2011_Jap_All	1125964291	11	25964291	2.2e-08	6.8e-23	0.2513	0.062	OsMADS68	LOC_Os11g43740//OsMADS68 - MADS-box family gene with MIKC* type-box, expressed(-17 kb, )
Heading_date_diff2011_Jap_All	505989574	5	5989574	1.5e-05	7.8e-13	0.0596	0.097	NA	NA
Heading_date_diff2011_Jap_All	1124520357	11	24520357	0.0089	2.2e-12	0.038	0.076	NA	NA
Heading_date_diff2011_Jap_All	316244670	3	16244670	0.0031	4.8e-12	0.0439	0.352	NA	NA
Heading_date_diff2011_Jap_All	310847093	3	10847093	1.6e-05	1.3e-11	0.1472	0.475	NA	NA
Heading_date_diff2011_Jap_All	919430400	9	19430400	0.0012	1.8e-11	0.0341	0.372	NA	NA
Heading_date_diff2011_Jap_All	1219282449	12	19282449	0.0012	6.1e-10	0.021	0.179	NA	NA
Heading_date_diff2011_Jap_All	1016743380	10	16743380	7.3e-06	2.1e-09	0.1382	0.076	NA	NA
Heading_date_diff2011_Jap_All	819014174	8	19014174	0.008	1.6e-08	0.0153	0.076	NA	NA
Heading_date_diff2011_Jap_All	1216372746	12	16372746	0.0063	1.3e-07	0.1166	0.257	NA	NA
Heading_date_diff2011_Jap_All	400147629	4	147629	0.0069	1.1e-06	0.059	0.476	NA	NA
Heading_date_diff2011_Jap_All	917041392	9	17041392	0.001	8.7e-06	0.0247	0.077	NA	NA
Heading_date_diff2011_Jap_All	501000075	5	1000075	0.0062	2.2e-05	0.0431	0.062	NA	NA
Heading_date_diff2011_TeJ	311042303	3	11042303	1.9e-05	4e-28	0.3319	0.082	phyB	LOC_Os03g19590//phytochrome B, putative, expressed(-15 kb, phyB)
Heading_date_diff2011_TeJ	916058890	9	16058890	0.00062	2.3e-23	0.0275	0.205	NA	NA
Heading_date_diff2011_TeJ	1122931103	11	22931103	0.004	4.9e-22	0.0947	0.103	NA	NA
Heading_date_diff2011_TeJ	428910885	4	28910885	0.00024	7.4e-21	0.3269	0.205	NA	Name=osa-miR399j
Heading_date_diff2011_TeJ	300985817	3	985817	9.8e-05	1.2e-15	0.0635	0.17	NA	NA
Heading_date_diff2011_TeJ	1206126975	12	6126975	0.0052	1.6e-15	0.1335	0.368	NA	NA
Heading_date_diff2011_TeJ	906700433	9	6700433	0.0012	2e-14	0.0586	0.239	NA	NA
Heading_date_diff2011_TeJ	714409533	7	14409533	0.0022	2.9e-14	0.1158	0.095	NA	NA
Heading_date_diff2011_TeJ	1125210855	11	25210855	0.0073	1.1e-10	0.1401	0.349	NA	NA
Heading_date_diff2011_TeJ	503081963	5	3081963	0.00062	1e-09	0.0946	0.193	NA	NA
Heading_date_diff2011_TeJ	304352679	3	4352679	0.0041	1.2e-08	0.0161	0.08	NA	NA
Heading_date_diff2011_TeJ	721733090	7	21733090	0.00049	3.4e-07	0.1413	0.136	NA	NA
Heading_date_diff2011_TeJ	505638810	5	5638810	0.0029	5.2e-07	0.2337	0.466	NA	NA
Heading_date_diff2011_TeJ	727744944	7	27744944	0.00032	7.7e-07	0.2416	0.287	NA	NA
Heading_date_diff2011_TeJ	1122783414	11	22783414	0.0014	1.8e-06	0.0934	0.102	NA	NA
Heading_date_diff2011_TeJ	1209373239	12	9373239	0.004	3.5e-06	0.1067	0.17	NA	NA
Heading_date_diff2011_TeJ	630942361	6	30942361	0.0046	4.9e-06	-0.0015	0.483	NA	NA
Heading_date_diff2011_TeJ	206684232	2	6684232	0.0067	1.3e-05	0.0667	0.345	NA	NA
Heading_date_diff2011_TeJ	225030489	2	25030489	0.00028	0.00012	0.25	0.216	NA	NA
Heading_date_diff2012_All	1017016459	10	17016459	1.5e-10	1e-27	0.0014	0.289	Ehd1	LOC_Os10g32600//MYB family transcription factor, putative(-10 kb, Ehd1)
Heading_date_diff2012_All	335746102	3	35746102	3.6e-09	1.2e-18	0.0006	0.165	NA	NA
Heading_date_diff2012_All	314624442	3	14624442	3.6e-05	3.2e-14	0.0512	0.384	NA	NA
Heading_date_diff2012_All	727744944	7	27744944	6.2e-07	3.2e-14	0.1473	0.08	NA	NA
Heading_date_diff2012_All	1015589935	10	15589935	0.00041	1e-13	0.0033	0.112	NA	NA
Heading_date_diff2012_All	1224728141	12	24728141	4.8e-06	7.6e-13	0.0113	0.159	NA	NA
Heading_date_diff2012_All	710140691	7	10140691	8.2e-09	1.1e-11	0.0618	0.311	NA	NA
Heading_date_diff2012_All	335652908	3	35652908	0.00035	2.9e-11	0.1229	0.114	NA	NA
Heading_date_diff2012_All	907406225	9	7406225	3.2e-07	7.3e-11	0.0214	0.229	NA	NA
Heading_date_diff2012_All	311141547	3	11141547	0.0012	3.5e-10	0.0339	0.24	NA	NA
Heading_date_diff2012_All	810844654	8	10844654	0.00011	2.3e-09	0.0097	0.104	NA	NA
Heading_date_diff2012_All	706723286	7	6723286	0.0086	2.7e-09	0.0149	0.06	NA	NA
Heading_date_diff2012_All	701170356	7	1170356	9.8e-06	6.4e-09	0.015	0.477	NA	NA
Heading_date_diff2012_All	101029635	1	1029635	0.00024	4.3e-07	0.0915	0.209	NA	NA
Heading_date_diff2012_All	310420137	3	10420137	0.006	7e-07	0.0671	0.479	NA	NA
Heading_date_diff2012_All	401722364	4	1722364	0.00051	1.8e-06	0.0117	0.182	NA	NA
Heading_date_diff2012_All	130972309	1	30972309	5.6e-06	2.2e-06	0.0106	0.135	NA	NA
Heading_date_diff2012_All	817631970	8	17631970	0.0012	2.6e-06	0.0797	0.066	NA	NA
Heading_date_diff2012_All	1000356504	10	356504	0.00024	2.7e-06	0.0032	0.214	NA	NA
Heading_date_diff2012_Ind_All	324027393	3	24027393	8.2e-10	1.1e-16	0.1864	0.054	NA	NA
Heading_date_diff2012_Ind_All	804260003	8	4260003	1.8e-05	9.4e-15	0.0852	0.238	NA	NA
Heading_date_diff2012_Ind_All	335652908	3	35652908	5.8e-07	2e-14	0.3024	0.095	NA	NA
Heading_date_diff2012_Ind_All	629599960	6	29599960	1.1e-07	2.3e-13	0.1633	0.481	NA	NA
Heading_date_diff2012_Ind_All	1000470598	10	470598	2.3e-06	6.1e-13	0.0483	0.454	NA	NA
Heading_date_diff2012_Ind_All	521404943	5	21404943	0.0025	2.1e-10	0.0121	0.167	NA	NA
Heading_date_diff2012_Ind_All	807118390	8	7118390	8.7e-06	2.9e-10	0.1153	0.235	NA	NA
Heading_date_diff2012_Ind_All	514972134	5	14972134	0.0011	7.7e-08	0.0027	0.131	NA	NA
Heading_date_diff2012_Ind_All	121578870	1	21578870	0.0011	8.1e-08	0.0439	0.113	NA	NA
Heading_date_diff2012_Ind_All	402874301	4	2874301	0.0014	8.4e-08	0.2676	0.071	NA	NA
Heading_date_diff2012_Ind_All	203936406	2	3936406	0.0063	7.6e-07	0.0339	0.459	NA	NA
Heading_date_diff2012_Ind_All	1202061412	12	2061412	0.0024	9e-07	0.0088	0.101	NA	NA
Heading_date_diff2012_Ind_All	1207872047	12	7872047	0.00013	9.9e-07	0.038	0.071	NA	NA
Heading_date_diff2012_Ind_All	234627080	2	34627080	0.00064	2.4e-06	0.0666	0.074	NA	NA
Heading_date_diff2012_Ind_All	235774104	2	35774104	3.8e-05	3.6e-06	0.1405	0.445	NA	NA
Heading_date_diff2012_Ind_All	1119252631	11	19252631	0.007	4e-06	0.0597	0.134	NA	NA
Heading_date_diff2012_Ind_All	314615198	3	14615198	4.5e-06	7.1e-06	0.1899	0.127	NA	NA
Heading_date_diff2012_Ind_All	428253308	4	28253308	0.0068	1.6e-05	0.0085	0.064	NA	NA
Heading_date_diff2012_IndI	1210990387	12	10990387	3.5e-05	2.5e-12	0.4341	0.147	NA	NA
Heading_date_diff2012_IndI	912487142	9	12487142	3.1e-07	1.6e-11	0.4975	0.181	NA	NA
Heading_date_diff2012_IndI	428051758	4	28051758	7.4e-06	1.7e-11	0.1135	0.063	NA	NA
Heading_date_diff2012_IndI	320134653	3	20134653	0.00027	1.8e-11	0.1684	0.333	NA	NA
Heading_date_diff2012_IndI	529375051	5	29375051	0.0053	4.4e-11	0.05	0.063	NA	NA
Heading_date_diff2012_IndI	406858872	4	6858872	0.0014	3.7e-09	0.0431	0.311	NA	NA
Heading_date_diff2012_IndI	504179764	5	4179764	0.0013	5.9e-08	0.0067	0.484	NA	NA
Heading_date_diff2012_IndI	904643763	9	4643763	0.0069	4.1e-07	0.0587	0.074	NA	NA
Heading_date_diff2012_IndI	616747233	6	16747233	0.0096	3.5e-06	0.0609	0.1	NA	NA
Heading_date_diff2012_IndI	1120228154	11	20228154	0.00025	1.5e-05	0.2833	0.295	NA	NA
Heading_date_diff2012_IndI	138786803	1	38786803	0.00026	5.7e-05	0.255	0.063	NA	NA
Heading_date_diff2012_IndII	908894142	9	8894142	2.1e-08	3.9e-38	0.1772	0.062	NA	NA
Heading_date_diff2012_IndII	142835732	1	42835732	0.00064	6e-27	0.2036	0.093	OsLUX	LOC_Os01g74020//MYB family transcription factor, putative, expressed(37 kb, OsLUX)
Heading_date_diff2012_IndII	1120440920	11	20440920	0.0023	4.7e-20	0.1125	0.392	NA	NA
Heading_date_diff2012_IndII	118473756	1	18473756	0.0098	9.9e-19	0.1026	0.082	NA	NA
Heading_date_diff2012_IndII	204193295	2	4193295	0.01	3.1e-16	0.1984	0.186	NA	NA
Heading_date_diff2012_IndII	431890223	4	31890223	0.00074	3.5e-16	0.1133	0.479	NA	NA
Heading_date_diff2012_IndII	806427080	8	6427080	6e-07	3.7e-15	0.2088	0.082	NA	NA
Heading_date_diff2012_IndII	805039371	8	5039371	2.2e-05	9.8e-15	0.1572	0.302	NA	NA
Heading_date_diff2012_IndII	335885865	3	35885865	0.00066	3.6e-14	0.0961	0.406	OsFRI	LOC_Os03g63440//frigida, putative, expressed(-49 kb, OsFRI)
Heading_date_diff2012_IndII	720990013	7	20990013	0.0091	7.9e-12	0.0721	0.478	NA	NA
Heading_date_diff2012_IndII	917629514	9	17629514	0.0043	1.1e-10	0.0097	0.082	NA	NA
Heading_date_diff2012_IndII	301727525	3	1727525	0.0051	5.3e-09	0.1232	0.103	NA	NA
Heading_date_diff2012_IndII	919269428	9	19269428	0.0098	5.5e-09	0.0917	0.206	NA	NA
Heading_date_diff2012_IndII	108813094	1	8813094	0.00015	1.2e-08	0.2305	0.474	NA	NA
Heading_date_diff2012_IndII	922396945	9	22396945	0.0068	3.3e-08	0.1341	0.443	NA	NA
Heading_date_diff2012_IndII	1125305703	11	25305703	0.0094	3.7e-07	0.1426	0.258	NA	NA
Heading_date_diff2012_IndII	308291998	3	8291998	0.0041	3.4e-06	0.19	0.473	NA	NA
Heading_date_diff2012_IndII	314130107	3	14130107	0.0028	9.6e-06	0.1334	0.188	NA	NA
Heading_date_diff2012_IndII	1226416789	12	26416789	0.0091	2.8e-05	0.1073	0.165	NA	NA
Heading_date_diff2012_Jap_All	113222216	1	13222216	0.00047	2.8e-15	0.0733	0.414	NA	NA
Heading_date_diff2012_Jap_All	307342723	3	7342723	0.0033	1.4e-12	0.0384	0.438	NA	NA
Heading_date_diff2012_Jap_All	1216484989	12	16484989	8.1e-05	2.2e-11	0.0623	0.497	NA	NA
Heading_date_diff2012_Jap_All	907502428	9	7502428	9.7e-05	1.8e-09	0.0274	0.366	NA	NA
Heading_date_diff2012_Jap_All	500981581	5	981581	0.0003	2.9e-09	0.0279	0.103	NA	NA
Heading_date_diff2012_Jap_All	1016866772	10	16866772	8.9e-06	7.2e-09	0.2689	0.062	NA	NA
Heading_date_diff2012_Jap_All	624394614	6	24394614	0.00059	1.5e-08	0.0002	0.264	NA	NA
Heading_date_diff2012_Jap_All	1119438469	11	19438469	0.0018	1.5e-08	0.0756	0.276	NA	NA
Heading_date_diff2012_Jap_All	702969912	7	2969912	4.7e-07	6.9e-08	0.1321	0.111	NA	NA
Heading_date_diff2012_Jap_All	110275475	1	10275475	3.2e-08	1.1e-06	0.3606	0.103	NA	NA
Heading_date_diff2012_Jap_All	207364951	2	7364951	0.00041	1.1e-06	0.03	0.196	NA	NA
Heading_date_diff2012_Jap_All	1219441286	12	19441286	0.0077	4.4e-06	0.0288	0.269	NA	NA
Heading_date_diff2012_Jap_All	712284160	7	12284160	0.00017	3.3e-05	0.0266	0.197	NA	NA
Heading_date_diff2012_TeJ	1002130803	10	2130803	8.9e-06	8.5e-07	0.0679	0.36	NA	NA
Heading_date_diff2012_TeJ	702960215	7	2960215	6.2e-06	1.5e-06	0.2857	0.284	NA	NA
Heading_date_diff2012_TeJ	225403980	2	25403980	0.00014	2.7e-05	0.2937	0.227	NA	NA
