## Supplementary material for "Genome-wide association study of flowering time reveals complex genetic heterogeneity and epistatic interactions in rice": Table S5

### Sheet: Sheet1
Table S5 Significant threshold and genome-wide error rice (GWER) of GWAS for rice flowering time obtained from 100 permutations.
Environment	Criterion	IndI	IndII	TeJ	Ind_All	Jap_All	All
Wuhan	LMM-GWER0<0.05	9.15e-08	2.29e-07	2.38e-07	1.59e-07	3.09e-07	1.09e-07
	LMM-GWER1<0.05	9e-07	8.56e-07	8.54e-07	5.44e-07	2.19e-06	7.29e-07
	MLMM-BIC-GWER2	0.28	0.29	0.14	0.19	0.06	0
	MLMM-mbonf-GWER2	0.23	0.26	0.08	0.21	0.05	0.03
Lingshui	LMM-GWER0<0.05	3.4e-07	8.62e-08	7.34e-07	1.98e-07	5.25e-07	2.67e-07
	LMM-GWER1<0.05	1.7e-06	6.95e-07	1.96e-06	9.03e-07	2.7e-06	1.3e-06
	MLMM-BIC-GWER2	0.24	0.23	0.13	0.13	0.09	0
	MLMM-mbonf-GWER2	0.19	0.21	0.09	0.19	0.09	0
Wuhan - Lingshui	LMM-GWER0<0.05	3.82e-08	1.6e-07	1.7e-07	2.45e-09	2.59e-08	9.12e-08
	LMM-GWER1<0.05	2.1e-07	6.7e-07	1.89e-06	2.37e-08	3.7e-07	5.79e-07
	MLMM-BIC-GWER2	0.28	0.23	0.13	0.18	0.11	0.01
	MLMM-mbonf-GWER2	0.24	0.18	0.1	0.19	0.09	0.05
