## Supplementary material for "Genome-wide association study of flowering time reveals complex genetic heterogeneity and epistatic interactions in rice": Table S6

### Sheet: Sheet1
Table S6 List of the 127 hotspots.
hotspots_ID	SNP_ID	Trait
1	104679517	Heading_date_diff2011_All
	104749274	Heading_date_Lingshui2012_All
	104749524	Heading_date_Lingshui2012_Jap_All
2	109121277	Heading_date_diff2012_IndII
	109125706	Heading_date_WH2012_IndII
	109142772
3	109256986	Heading_date_diff2011_IndII
	109299480	Heading_date_Wuhan2011_IndII
4	110275475	Heading_date_diff2012_Jap_All
	110281304	Heading_date_diff2011_Jap_All
	110286827	Heading_date_diff2011_All
		Heading_date_diff2012_All
5	111436512	Heading_date_diff2011_IndII
	111490285	Heading_date_Wuhan2011_All
	111508155	Heading_date_WH2012_Ind_All
6	113046999	Heading_date_Wuhan2011_All
		Heading_date_WH2012_All
7	113759114	Heading_date_Wuhan2011_IndII
	113819585	Heading_date_WH2012_TeJ
8	119066932	Heading_date_WH2012_TeJ
	119100002	Heading_date_Wuhan2011_All
9	119367548	Heading_date_WH2012_All
		Heading_date_WH2012_Jap_All
		Heading_date_WH2012_TeJ
		Heading_date_diff2012_Ind_All
10	123026084	Heading_date_Wuhan2011_IndI
	123099597	Heading_date_WH2012_IndI
	123119647
	123121241
11	138760199	Heading_date_Lingshui2012_TeJ
	138786803	Heading_date_diff2012_IndI
12	140341860	Heading_date_Lingshui2012_IndI
	140348638	Heading_date_Wuhan2011_Ind_All
13	200590389	Heading_date_diff2012_IndI
	200615962	Heading_date_WH2012_IndI
14	201503963	Heading_date_WH2012_Jap_All
	201512917	Heading_date_Lingshui2012_Jap_All
		Heading_date_Wuhan2011_Ind_All
15	203876821	Heading_date_diff2011_IndI
	203880514	Heading_date_Wuhan2011_IndI
	203891259	Heading_date_diff2012_Ind_All
	203936406	Heading_date_diff2012_IndI
	203958395
16	208331124	Heading_date_Lingshui2012_Jap_All
	208331829	Heading_date_Lingshui2012_Ind_All
	208387997	Heading_date_Lingshui2012_All
	208470407
17	224243329	Heading_date_diff2011_IndII
	224322709	Heading_date_Wuhan2011_All
	224376806	Heading_date_Lingshui2012_All
18	224944723	Heading_date_WH2012_Jap_All
	225030489	Heading_date_diff2011_TeJ
19	225403980	Heading_date_diff2012_TeJ
	225415756	Heading_date_diff2012_All
20	229092072	Heading_date_Lingshui2012_Ind_All
	229189965	Heading_date_diff2011_IndII
21	235107318	Heading_date_diff2011_Ind_All
	235180968	Heading_date_Wuhan2011_All
	235191351	Heading_date_WH2012_All
22	235774104	Heading_date_diff2012_Ind_All
	235859294	Heading_date_diff2011_IndII
23	300984178	Heading_date_Lingshui2012_All
	300985817	Heading_date_diff2011_TeJ
	301046425	Heading_date_WH2012_IndI
24	301156916	Heading_date_Wuhan2011_All
	301244905	Heading_date_Lingshui2012_IndII
	301256780	Heading_date_Lingshui2012_All
	301274292	Heading_date_Lingshui2012_Ind_All
25	301668636	Heading_date_Lingshui2012_Ind_All
	301678832	Heading_date_Lingshui2012_IndII
	301727525	Heading_date_diff2012_IndII
26	307715074	Heading_date_WH2012_TeJ
	307808750	Heading_date_Wuhan2011_Jap_All
27	310847093	Heading_date_diff2011_All
	310856521	Heading_date_diff2011_Jap_All
	310910096	Heading_date_Lingshui2012_All
		Heading_date_Lingshui2012_Jap_All
28	311042303	Heading_date_diff2011_TeJ
	311141547	Heading_date_diff2012_All
29	313139351	Heading_date_Wuhan2011_All
		Heading_date_WH2012_All
30	314615198	Heading_date_diff2012_All
	314624442	Heading_date_diff2012_Ind_All
	314644984	Heading_date_Wuhan2011_IndI
	314698864
31	316244670	Heading_date_diff2011_Jap_All
	316287562	Heading_date_diff2011_All
32	321446165	Heading_date_Lingshui2012_Ind_All
		Heading_date_Lingshui2012_All
33	323972164	Heading_date_Lingshui2012_All
	324027393	Heading_date_diff2011_Ind_All
		Heading_date_WH2012_Ind_All
		Heading_date_diff2012_Ind_All
34	327563166	Heading_date_Wuhan2011_IndI
	327583070	Heading_date_WH2012_All
35	335652908	Heading_date_diff2011_All
	335661842	Heading_date_diff2011_Ind_All
	335724912	Heading_date_diff2012_All
	335729008	Heading_date_diff2012_Ind_All
	335735970
	335740045
	335746102
	335753690
36	335882181	Heading_date_WH2012_Ind_All
	335885865	Heading_date_diff2012_IndII
37	400801986	Heading_date_Lingshui2012_Jap_All
		Heading_date_Lingshui2012_All
		Heading_date_Lingshui2012_TeJ
38	402819100	Heading_date_Wuhan2011_Jap_All
	402822828	Heading_date_Wuhan2011_All
	402859632	Heading_date_Lingshui2012_All
	402874301	Heading_date_diff2012_Ind_All
39	404978367	Heading_date_Lingshui2012_Jap_All
	404997442	Heading_date_WH2012_Jap_All
40	406848766	Heading_date_Lingshui2012_All
	406858872	Heading_date_diff2012_IndI
41	420896963	Heading_date_diff2012_IndI
	420900990	Heading_date_Wuhan2011_All
		Heading_date_Wuhan2011_Ind_All
42	423244985	Heading_date_diff2011_Ind_All
	423275720	Heading_date_diff2011_All
43	431317879	Heading_date_diff2011_IndI
	431358368	Heading_date_WH2012_IndI
44	431666881	Heading_date_Wuhan2011_All
	431718359	Heading_date_diff2011_Ind_All
45	500981581	Heading_date_diff2012_Jap_All
	500984171	Heading_date_Wuhan2011_All
	501000075	Heading_date_diff2011_Jap_All
46	501423893	Heading_date_Wuhan2011_Ind_All
	501488350	Heading_date_Wuhan2011_All
47	503613636	Heading_date_Wuhan2011_All
	503664133	Heading_date_WH2012_TeJ
48	505638810	Heading_date_diff2011_TeJ
	505675591	Heading_date_diff2011_All
49	514972134	Heading_date_diff2012_Ind_All
	514979845	Heading_date_WH2012_All
50	521404943	Heading_date_diff2012_Ind_All
	521406765	Heading_date_diff2012_IndII
51	522207416	Heading_date_Wuhan2011_All
	522244611	Heading_date_Wuhan2011_Jap_All
52	601070076	Heading_date_Wuhan2011_IndII
	601073898	Heading_date_Wuhan2011_Ind_All
	601155335	Heading_date_WH2012_TeJ
53	601611839	Heading_date_diff2011_Ind_All
		Heading_date_diff2012_Ind_All
		Heading_date_Wuhan2011_Ind_All
		Heading_date_WH2012_Ind_All
54	601996878	Heading_date_Lingshui2012_Jap_All
	602024526	Heading_date_WH2012_Ind_All
	602091584	Heading_date_Lingshui2012_All
	602116685	Heading_date_Lingshui2012_TeJ
55	602663020	Heading_date_WH2012_Jap_All
	602706768	Heading_date_WH2012_TeJ
		Heading_date_WH2012_All
		Heading_date_Lingshui2012_All
56	602912060	Heading_date_diff2011_Ind_All
	603007064	Heading_date_diff2012_Ind_All
		Heading_date_WH2012_IndII
57	603242536	Heading_date_Wuhan2011_All
	603245161	Heading_date_Lingshui2012_IndI
	603269657	Heading_date_WH2012_All
	603325428	Heading_date_WH2012_IndI
	603327128	Heading_date_WH2012_Jap_All
	603328404
	603328595
58	603484349	Heading_date_Wuhan2011_All
	603546885	Heading_date_WH2012_All
59	607837371	Heading_date_Lingshui2012_All
	607922178	Heading_date_Lingshui2012_Ind_All
	607924322
	607925149
60	609684336	Heading_date_Lingshui2012_Jap_All
	609689935	Heading_date_diff2012_All
61	617855567	Heading_date_diff2011_Ind_All
	617917224	Heading_date_WH2012_Jap_All
62	618878235	Heading_date_WH2012_All
	618885443	Heading_date_Wuhan2011_All
63	622029533	Heading_date_Lingshui2012_Jap_All
	622073293	Heading_date_WH2012_All
64	627634041	Heading_date_Lingshui2012_All
		Heading_date_Lingshui2012_Ind_All
65	628014486	Heading_date_diff2011_Ind_All
		Heading_date_diff2012_Ind_All
66	629599960	Heading_date_WH2012_Ind_All
		Heading_date_diff2012_Ind_All
67	700808440	Heading_date_diff2011_IndII
	700866633	Heading_date_diff2011_IndI
68	701170356	Heading_date_diff2012_All
	701192433	Heading_date_WH2012_Ind_All
69	702960215	Heading_date_diff2012_TeJ
	702969912	Heading_date_diff2012_Jap_All
		Heading_date_WH2012_Jap_All
70	706695686	Heading_date_Lingshui2012_TeJ
	706723286	Heading_date_diff2012_All
	706743961	Heading_date_diff2011_IndII
71	709137593	Heading_date_Lingshui2012_Ind_All
	709140475	Heading_date_Wuhan2011_IndI
	709140779	Heading_date_WH2012_All
	709157719	Heading_date_WH2012_Ind_All
	709158256	Heading_date_WH2012_IndI
	709177474	Heading_date_WH2012_Jap_All
	709177499	Heading_date_WH2012_TeJ
	709202668
72	709316614	Heading_date_Lingshui2012_TeJ
	709363069	Heading_date_Lingshui2012_IndI
73	710089126	Heading_date_WH2012_All
	710140691	Heading_date_diff2012_All
74	710615509	Heading_date_diff2012_All
	710647392	Heading_date_WH2012_All
	710651234	Heading_date_WH2012_Jap_All
		Heading_date_Lingshui2012_IndI
75	711736588	Heading_date_WH2012_TeJ
	711774546	Heading_date_WH2012_IndI
76	712518597	Heading_date_WH2012_Jap_All
	712556576	Heading_date_WH2012_Ind_All
	712645373	Heading_date_Lingshui2012_All
77	714409533	Heading_date_diff2011_TeJ
	714501830	Heading_date_WH2012_All
	714522539	Heading_date_diff2012_All
	714580170	Heading_date_WH2012_All
	714580241
78	719885677	Heading_date_Wuhan2011_All
	719885728	Heading_date_Wuhan2011_TeJ
		Heading_date_WH2012_All
79	725701668	Heading_date_diff2012_IndI
	725741580	Heading_date_diff2011_IndI
80	727724795	Heading_date_Wuhan2011_Ind_All
	727744944	Heading_date_Wuhan2011_All
		Heading_date_diff2011_All
		Heading_date_diff2011_TeJ
		Heading_date_diff2012_All
81	729412502	Heading_date_diff2011_Jap_All
		Heading_date_Wuhan2011_Jap_All
82	802695587	Heading_date_WH2012_Ind_All
	802711501	Heading_date_Wuhan2011_Ind_All
83	803341730	Heading_date_diff2011_Ind_All
	803343964	Heading_date_diff2012_Ind_All
84	803962539	Heading_date_Wuhan2011_All
	803983301	Heading_date_diff2011_Ind_All
	804003564	Heading_date_diff2012_IndII
	804009887	Heading_date_Wuhan2011_Ind_All
	804011648	Heading_date_WH2012_All
	804033014	Heading_date_WH2012_Ind_All
	804090301	Heading_date_WH2012_IndII
85	804197788	Heading_date_diff2012_Ind_All
	804260003	Heading_date_Wuhan2011_IndI
	804294440	Heading_date_WH2012_Ind_All
	804319611
86	806410860	Heading_date_WH2012_All
	806427080	Heading_date_diff2012_IndII
87	806575617	Heading_date_diff2012_Ind_All
	806610051	Heading_date_diff2011_Ind_All
88	809530580	Heading_date_Wuhan2011_All
	809614968	Heading_date_Wuhan2011_Jap_All
89	817581438	Heading_date_WH2012_Ind_All
	817631970	Heading_date_diff2012_All
90	818342103	Heading_date_diff2012_IndII
		Heading_date_WH2012_IndII
91	820494406	Heading_date_diff2011_IndII
	820532461	Heading_date_WH2012_Ind_All
92	907237702	Heading_date_diff2011_All
	907260186	Heading_date_diff2012_All
		Heading_date_WH2012_IndII
93	907406225	Heading_date_diff2012_All
	907502428	Heading_date_diff2012_Jap_All
94	909695949	Heading_date_WH2012_IndII
	909740440	Heading_date_Lingshui2012_Ind_All
	909789713
95	912487142	Heading_date_diff2011_IndI
		Heading_date_diff2012_IndI
96	915023101	Heading_date_WH2012_Jap_All
	915064311	Heading_date_WH2012_TeJ
		Heading_date_WH2012_All
97	915772397	Heading_date_Lingshui2012_IndII
	915802838	Heading_date_Wuhan2011_Jap_All
98	921004038	Heading_date_Wuhan2011_IndII
	921008866	Heading_date_WH2012_IndII
99	922311574	Heading_date_diff2011_Ind_All
	922316198	Heading_date_diff2011_IndII
	922396945	Heading_date_diff2012_IndII
	922454560	Heading_date_Wuhan2011_Ind_All
100	1000922548	Heading_date_Wuhan2011_All
		Heading_date_diff2011_All
		Heading_date_diff2011_Jap_All
		Heading_date_Wuhan2011_Jap_All
101	1002130803	Heading_date_diff2012_Jap_All
	1002207217	Heading_date_diff2012_TeJ
	1002265666	Heading_date_diff2012_All
		Heading_date_diff2012_Ind_All
102	1002404710	Heading_date_Lingshui2012_Jap_All
	1002445165	Heading_date_Wuhan2011_IndII
103	1016243423	Heading_date_WH2012_All
	1016308487	Heading_date_Wuhan2011_IndI
104	1016604204	Heading_date_diff2011_All
	1016690351	Heading_date_diff2011_Jap_All
	1016733699	Heading_date_Lingshui2012_All
	1016743380
105	1016858229	Heading_date_diff2012_Jap_All
	1016866772	Heading_date_Lingshui2012_All
	1016882481
106	1017003447	Heading_date_diff2012_All
	1017016459	Heading_date_Lingshui2012_Jap_All
107	1022818922	Heading_date_WH2012_IndI
	1022847708	Heading_date_WH2012_Ind_All
108	1102752748	Heading_date_Wuhan2011_All
		Heading_date_diff2011_All
109	1109883298	Heading_date_diff2011_All
		Heading_date_diff2012_All
110	1120156669	Heading_date_diff2012_IndI
	1120169468	Heading_date_Wuhan2011_Ind_All
	1120174206	Heading_date_diff2012_Ind_All
	1120228154
111	1120373892	Heading_date_diff2012_Ind_All
	1120440920	Heading_date_diff2012_IndI
		Heading_date_diff2012_IndII
112	1120670760	Heading_date_Lingshui2012_IndII
	1120705522	Heading_date_Wuhan2011_IndII
113	1122478014	Heading_date_diff2011_IndII
	1122519365	Heading_date_diff2011_All
114	1122931103	Heading_date_diff2011_TeJ
	1122931842	Heading_date_Lingshui2012_IndII
115	1124498980	Heading_date_WH2012_Jap_All
	1124520357	Heading_date_diff2011_Jap_All
116	1125210855	Heading_date_diff2011_TeJ
	1125305703	Heading_date_diff2012_IndII
	1125356264	Heading_date_WH2012_IndII
		Heading_date_diff2012_Ind_All
117	1127198831	Heading_date_diff2011_All
	1127271103	Heading_date_diff2011_IndII
118	1127842813	Heading_date_Wuhan2011_IndII
	1127922075	Heading_date_Lingshui2012_IndI
119	1128129398	Heading_date_diff2011_Ind_All
	1128131587	Heading_date_diff2011_IndII
120	1203970723	Heading_date_Wuhan2011_Jap_All
	1204029137	Heading_date_WH2012_Jap_All
121	1206874414	Heading_date_diff2011_All
	1206968061	Heading_date_Wuhan2011_Ind_All
122	1207794902	Heading_date_diff2011_Ind_All
	1207872047	Heading_date_diff2012_Ind_All
123	1216484043	Heading_date_diff2011_All
	1216484989	Heading_date_diff2012_All
	1216521628	Heading_date_diff2012_Jap_All
	1216531484	Heading_date_Wuhan2011_Jap_All
		Heading_date_WH2012_All
124	1219280699	Heading_date_Lingshui2012_Ind_All
	1219282449	Heading_date_diff2011_Jap_All
125	1223950459	Heading_date_WH2012_TeJ
	1223966097	Heading_date_Wuhan2011_IndII
126	1224367009	Heading_date_Wuhan2011_Jap_All
	1224395893	Heading_date_diff2011_IndII
	1224461409	Heading_date_Lingshui2012_All
127	1224728141	Heading_date_WH2012_All
		Heading_date_diff2012_All
