## Supplementary material for "Genome-wide association study of flowering time reveals complex genetic heterogeneity and epistatic interactions in rice": Table S7

### Sheet: Sheet1
Table S7 List of the five clusters regions with multiple independent lead SNPs, which were tightly close to each other and detected in one GWAS.
Trait	SNP_ID	Chr	Pos	PLMM	MAF	beta
Heading_date_Lingshui2012_All	104749524	1	4749524	1.2e-09	0.078	-4.82159
	104749274	1	4749274	3.1e-08	0.238	3.93073
Heading_date_diff2011_All	335729008	3	35729008	7.3e-08	0.171	-6.54509
	335740045	3	35740045	9.1e-10	0.49	4.87987
Heading_date_Wuhan2012_All	714501830	7	14501830	3e-09	0.053	9.74424
	714580170	7	14580170	1.2e-08	0.272	-7.34681
	714580241	7	14580241	1.5e-08	0.068	-6.98188
Heading_date_Wuhan2011_All	719885677	7	19885677	1.6e-08	0.087	-5.87933
	719885728	7	19885728	7.2e-08	0.113	5.42636
Heading_date_diff2012_All	1002130803	10	2130803	4.1e-09	0.238	4.93548
	1002207217	10	2207217	1.1e-09	0.092	-5.40211
