## Supplementary material for "Genome-wide association study of flowering time reveals complex genetic heterogeneity and epistatic interactions in rice": Table S8

### Sheet: Sheet1
Table S8 The genotype dataset of Ghd7 region in indica accessions.
ID	sf0709137593	Adjusted average coverage in Ghd7 region	Classification
C019	C	0	IndI
C020	C	0	IndI
C021	C	0	IndI
C022	C	0	IndI
C024	C	0	IndI
C033	C	0	IndI
C112	C	0	IndI
C139	C	0	IndI
C145	C	0	IndI
C155	C	0	IndI
C156	C	0	IndI
C157	C	0	IndI
C159	T	0	IndI
C161	T	0	IndI
C203	T	0	IndI
W087	C	0	IndI
W274	C	0	IndI
W262	C	0.322581	IndI
C060	C	0.333333	IndI
C158	C	0.333333	IndI
C199	T	0.655577	IndI
W247	T	0.661306	IndI
C088	T	0.669923	IndI
W124	C	0.675358	IndI
W146	T	0.678232	IndI
C073	T	0.707633	IndI
W032	T	0.725806	IndI
C184	T	0.739117	IndI
C135	T	0.767247	IndI
W205	T	0.770013	IndI
C178	T	0.771913	IndI
C190	T	0.781737	IndI
W248	T	0.786255	IndI
C122	T	0.81026	IndI
W033	T	0.817013	IndI
C066	T	0.819357	IndI
C128	T	0.81992	IndI
C110	T	0.82198	IndI
C077	T	0.824337	IndI
C076	T	0.825473	IndI
W029	T	0.826261	IndI
C040	T	0.828527	IndI
W031	T	0.830255	IndI
C197	T	0.830277	IndI
C173	T	0.83062	IndI
W198	-	0.839239	IndI
C143	T	0.85017	IndI
W204	T	0.857861	IndI
C036	T	0.877489	IndI
C037	-	0.879543	IndI
W132	T	0.882629	IndI
W210	T	0.888916	IndI
C170	T	0.895007	IndI
W080	T	0.899383	IndI
C059	T	0.900113	IndI
C104	T	0.900613	IndI
W126	T	0.911865	IndI
C125	T	0.914177	IndI
C191	T	0.914763	IndI
C180	T	0.917045	IndI
C039	T	0.93253	IndI
C095	T	0.936006	IndI
C047	-	0.936487	IndI
C193	T	0.937453	IndI
W036	T	0.937939	IndI
W001	T	0.937997	IndI
C136	T	0.942473	IndI
W138	T	0.947342	IndI
C058	T	0.95791	IndI
W058	T	0.959287	IndI
C001	T	0.959789	IndI
C072	T	0.959933	IndI
W144	T	0.960394	IndI
W039	T	0.964174	IndI
C080	T	0.96731	IndI
C108	C	0.990543	IndI
C202	T	0.991417	IndI
C200	T	0.991457	IndI
C131	T	1.00987	IndI
C092	T	1.01175	IndI
C081	-	1.01745	IndI
C140	T	1.01759	IndI
C182	T	1.02396	IndI
W318	T	1.02893	IndI
C198	T	1.03021	IndI
C165	-	1.04074	IndI
C127	T	1.06727	IndI
W026	T	1.06749	IndI
C141	T	1.0844	IndI
C151	-	1.09142	IndI
C041	T	1.1081	IndI
C062	T	1.11461	IndI
C109	T	1.11775	IndI
W235	T	1.1305	IndI
C078	T	1.15357	IndI
C091	T	1.1748	IndI
C055	T	1.18684	IndI
C183	T	1.33044	IndI
W153	C	0.322581	IndII
W202	T	0.631045	IndII
W177	T	0.64631	IndII
W213	T	0.66233	IndII
W245	T	0.664758	IndII
W239	T	0.665174	IndII
W313	T	0.672997	IndII
C147	T	0.678483	IndII
W308	T	0.689661	IndII
W073	T	0.690331	IndII
C025	C	0.6905	IndII
W312	T	0.692648	IndII
W182	T	0.69478	IndII
W289	C	0.701548	IndII
W293	T	0.711568	IndII
W295	T	0.726135	IndII
W043	T	0.730574	IndII
W151	T	0.731348	IndII
W216	T	0.731916	IndII
W316	T	0.738513	IndII
W185	T	0.743087	IndII
W178	T	0.743413	IndII
C118	T	0.744147	IndII
W237	T	0.760777	IndII
W223	-	0.765326	IndII
C069	T	0.766113	IndII
W315	T	0.767261	IndII
W046	T	0.770897	IndII
W314	T	0.776832	IndII
W244	T	0.779029	IndII
W150	T	0.7854	IndII
W176	T	0.785861	IndII
W174	T	0.789539	IndII
W188	T	0.795823	IndII
W217	T	0.802913	IndII
W161	T	0.804352	IndII
W200	T	0.808374	IndII
W309	T	0.808919	IndII
W159	C	0.818526	IndII
W084	T	0.820097	IndII
W169	T	0.82504	IndII
W310	T	0.825126	IndII
W171	T	0.826253	IndII
C115	T	0.827153	IndII
W040	T	0.830523	IndII
C008	T	0.832129	IndII
W195	T	0.834245	IndII
W301	T	0.840077	IndII
W197	T	0.840248	IndII
C050	T	0.850889	IndII
C148	T	0.853093	IndII
W221	C	0.854658	IndII
W189	T	0.858184	IndII
W222	T	0.86011	IndII
W051	T	0.861003	IndII
W180	C	0.861648	IndII
W229	T	0.866245	IndII
W078	T	0.87251	IndII
W298	T	0.874352	IndII
W242	T	0.876048	IndII
W170	T	0.879153	IndII
W231	T	0.881274	IndII
W179	T	0.892748	IndII
W211	T	0.893113	IndII
W291	T	0.893881	IndII
W243	T	0.896877	IndII
W230	T	0.903984	IndII
W224	T	0.904058	IndII
C011	T	0.904461	IndII
W317	T	0.915565	IndII
W066	T	0.915774	IndII
W266	T	0.918955	IndII
W307	T	0.920706	IndII
W181	T	0.937694	IndII
W152	C	0.938361	IndII
W201	T	0.939665	IndII
W172	T	0.952437	IndII
W183	T	0.95812	IndII
W044	T	0.959135	IndII
C061	T	0.965027	IndII
W149	C	0.972474	IndII
W227	T	0.973687	IndII
W311	T	0.98	IndII
W194	T	0.984868	IndII
W263	T	0.986561	IndII
C045	T	0.987017	IndII
C174	T	0.999407	IndII
C164	T	1.0084	IndII
C068	T	1.00983	IndII
W238	T	1.01036	IndII
C044	T	1.01452	IndII
W265	T	1.01824	IndII
W083	T	1.02276	IndII
W168	T	1.03485	IndII
W218	T	1.04339	IndII
W259	T	1.04831	IndII
W236	T	1.05461	IndII
C163	T	1.0648	IndII
W184	T	1.0929	IndII
W086	T	1.09779	IndII
C090	T	1.10135	IndII
W241	C	1.12597	IndII
C049	T	1.16999	IndII
W154	T	1.1916	IndII
W228	T	1.25595	IndII
C038	C	0	Intermediate
C113	C	0	Intermediate
C114	C	0	Intermediate
C117	C	0	Intermediate
C160	C	0	Intermediate
C162	T	0	Intermediate
C166	C	0	Intermediate
W145	T	0.322581	Intermediate
W271	C	0.322581	Intermediate
C027	T	0.333333	Intermediate
W164	C	0.333333	Intermediate
C046	T	0.54464	Intermediate
C100	C	0.545258	Intermediate
W155	T	0.582897	Intermediate
W203	T	0.621152	Intermediate
W270	C	0.641819	Intermediate
W276	T	0.653148	Intermediate
W212	T	0.686677	Intermediate
C132	T	0.712837	Intermediate
W272	C	0.713223	Intermediate
C006	T	0.728874	Intermediate
W089	C	0.736323	Intermediate
W163	T	0.743258	Intermediate
C065	T	0.746087	Intermediate
C129	C	0.752503	Intermediate
W186	C	0.76031	Intermediate
W054	T	0.765093	Intermediate
C168	-	0.770213	Intermediate
W240	T	0.771729	Intermediate
C030	T	0.776593	Intermediate
W085	T	0.779622	Intermediate
W070	T	0.780797	Intermediate
C007	-	0.784119	Intermediate
C043	T	0.788537	Intermediate
C009	T	0.799065	Intermediate
C167	T	0.804443	Intermediate
W187	T	0.804877	Intermediate
W074	C	0.812031	Intermediate
C042	C	0.832227	Intermediate
W101	T	0.834529	Intermediate
W093	T	0.839881	Intermediate
W111	T	0.8499	Intermediate
C176	T	0.851833	Intermediate
W023	T	0.857974	Intermediate
C194	C	0.85812	Intermediate
C105	C	0.859027	Intermediate
W321	T	0.862242	Intermediate
C192	T	0.86837	Intermediate
W114	T	0.868957	Intermediate
W165	T	0.87255	Intermediate
W199	T	0.878077	Intermediate
W299	T	0.884574	Intermediate
W071	T	0.887461	Intermediate
C098	C	0.894183	Intermediate
W322	-	0.894652	Intermediate
W264	T	0.898194	Intermediate
C102	C	0.89901	Intermediate
C107	C	0.911327	Intermediate
C201	T	0.912313	Intermediate
W030	T	0.9148	Intermediate
W267	T	0.91919	Intermediate
W282	C	0.920255	Intermediate
W035	T	0.921387	Intermediate
W112	T	0.932925	Intermediate
W156	T	0.933532	Intermediate
W206	T	0.936148	Intermediate
W133	T	0.937839	Intermediate
C142	T	0.945357	Intermediate
C097	-	0.955683	Intermediate
W167	T	0.958603	Intermediate
W009	T	0.973355	Intermediate
C031	C	0.974197	Intermediate
W148	T	0.975955	Intermediate
W246	T	0.976819	Intermediate
W157	T	0.991677	Intermediate
C169	T	0.993653	Intermediate
W137	T	0.994219	Intermediate
C175	T	0.995053	Intermediate
W320	T	1.00014	Intermediate
W269	C	1.00726	Intermediate
W268	T	1.01042	Intermediate
C124	T	1.01285	Intermediate
W234	-	1.02148	Intermediate
C053	T	1.04471	Intermediate
W233	T	1.04665	Intermediate
C094	T	1.06095	Intermediate
W075	T	1.06225	Intermediate
W147	T	1.06373	Intermediate
W166	T	1.06437	Intermediate
C121	C	1.11216	Intermediate
C096	C	1.13849	Intermediate
C099	C	1.14938	Intermediate
